# Regulatory element modules as universal features for single-cell chromatin analysis

**DOI:** 10.64898/2025.12.10.692786

**Authors:** Chrysania Lim, Javen Tan Yih Ruay, Tim Stuart

## Abstract

Single-cell chromatin accessibility data provide important insights into the activity of DNA regulatory elements in health and disease. However, the analysis of these data is made challenging by the lack of a common set of features for use in downstream analysis. This results in individual studies quantifying dataset-specific peak regions that cannot be directly compared to other studies. To address this challenge, we developed a comprehensive set of DNA regulatory element modules (REMO) for the human genome. Here we show how REMO can be applied to single-cell chromatin data to better separate cell states in a low-dimensional space compared to peak matrix quantification, greatly improve the scalability of dimension reduction steps, and enable automated annotation of cell types. This is accompanied by new memory-efficient and scalable software for the quantification of single-cell chromatin accessibility data.
