## Supplementary Table 1 for "Regulatory element modules as universal features for single-cell chromatin analysis"

### Sheet: data_source
sample_name	sample_type	sample_source	sample_ID	atac_link	rna_link
brain	healthy	10x Genomics	frozen-human-healthy-brain-tissue-3-k-1-standard-2-0-0	https://cf.10xgenomics.com/samples/cell-arc/2.0.0/human_brain_3k/human_brain_3k_atac_fragments.tsv.gz	https://cf.10xgenomics.com/samples/cell-arc/2.0.0/human_brain_3k/human_brain_3k_filtered_feature_bc_matrix.h5
pbmc	healthy	10x Genomics	10-k-human-pbm-cs-multiome-v-1-0-chromium-x-1-standard-2-0-0	https://cf.10xgenomics.com/samples/cell-arc/2.0.0/10k_PBMC_Multiome_nextgem_Chromium_X/10k_PBMC_Multiome_nextgem_Chromium_X_atac_fragments.tsv.gz	https://cf.10xgenomics.com/samples/cell-arc/2.0.0/10k_PBMC_Multiome_nextgem_Chromium_X/10k_PBMC_Multiome_nextgem_Chromium_X_filtered_feature_bc_matrix.h5
jejunum	healthy	10x Genomics	human-jejunum-nuclei-isolated-with-chromium-nuclei-isolation-kit-saltyez-protocol-and-10x-complex-tissue-dp-ct-sorted-and-ct-unsorted-1-standard	https://cf.10xgenomics.com/samples/cell-arc/2.0.2/M_Jejunum_Chromium_Nuc_Isolation_vs_SaltyEZ_vs_ComplexTissueDP/M_Jejunum_Chromium_Nuc_Isolation_vs_SaltyEZ_vs_ComplexTissueDP_atac_fragments.tsv.gz	https://cf.10xgenomics.com/samples/cell-arc/2.0.2/M_Jejunum_Chromium_Nuc_Isolation_vs_SaltyEZ_vs_ComplexTissueDP/M_Jejunum_Chromium_Nuc_Isolation_vs_SaltyEZ_vs_ComplexTissueDP_filtered_feature_bc_matrix.h5
heart	healthy	ENCODE	ENCSR302EOG	https://www.encodeproject.org/experiments/ENCSR515SNH/	https://www.encodeproject.org/experiments/ENCSR627MEA/
left_colon	healthy	ENCODE	ENCSR925IHI	https://www.encodeproject.org/experiments/ENCSR830FPR/	https://www.encodeproject.org/experiments/ENCSR289ANH/
liver	healthy	ENCODE	ENCSR728OVE	https://www.encodeproject.org/experiments/ENCSR074DOR/	https://www.encodeproject.org/experiments/ENCSR133IBO/
lung	healthy	ENCODE	ENCSR264JIX	https://www.encodeproject.org/experiments/ENCSR816NWE/	https://www.encodeproject.org/experiments/ENCSR966DDY/
muscle	healthy	ENCODE	ENCSR851GBP	https://www.encodeproject.org/experiments/ENCSR869LEV/	https://www.encodeproject.org/experiments/ENCSR281RIH/
pancreas	healthy	ENCODE	ENCSR233SQG	https://www.encodeproject.org/experiments/ENCSR229VVY/	https://www.encodeproject.org/experiments/ENCSR472RRP/
bile_duct	healthy	ENCODE	ENCSR871JTA	https://www.encodeproject.org/experiments/ENCSR833BMK/	https://www.encodeproject.org/experiments/ENCSR060SEA/
fallopian_tube	healthy	ENCODE	ENCSR420IUS	https://www.encodeproject.org/experiments/ENCSR815FGT/	https://www.encodeproject.org/experiments/ENCSR011EDH/
grey_matter	healthy	GEO	GSE193240	https://ftp.ncbi.nlm.nih.gov/geo/series/GSE193nnn/GSE193240/suppl/GSE193240%5FPD003%5Fatac%5Ffragments.tsv.gz	https://ftp.ncbi.nlm.nih.gov/geo/series/GSE193nnn/GSE193240/suppl/GSE193240%5FPD003%5Ffiltered%5Ffeature%5Fbc%5Fmatrix.h5
kidney_cortex	healthy	GEO	GSE232222	https://ftp.ncbi.nlm.nih.gov/geo/series/GSE232nnn/GSE232222/suppl/GSE232222%5FAJDV174%5Fatac%5Ffragments.tsv.gz	https://ftp.ncbi.nlm.nih.gov/geo/series/GSE232nnn/GSE232222/suppl/GSE232222%5FAJDV174%5Ffiltered%5Ffeature%5Fbc%5Fmatrix.h5
pituitary	healthy	GEO	GSE178453	https://ftp.ncbi.nlm.nih.gov/geo/samples/GSM5391nnn/GSM5391776/suppl/GSM5391776%5FHF1M%2DCryo%5Fatac%5Ffragments.tsv.gz	https://ftp.ncbi.nlm.nih.gov/geo/samples/GSM5391nnn/GSM5391776/suppl/GSM5391776%5FHF1M%2DCryo%5Ffiltered%5Ffeature%5Fbc%5Fmatrix.h5
placenta	healthy	ENCODE	ENCSR694BTU	https://www.encodeproject.org/experiments/ENCSR029KFQ/	https://www.encodeproject.org/experiments/ENCSR021QIA/
retina	healthy	GEO	GSE268630	https://ftp.ncbi.nlm.nih.gov/geo/samples/GSM8295nnn/GSM8295596/suppl/GSM8295596%5FMulti%5FFetal%5F23w1d%5FNR%5Fatac%5Ffragments.tsv.gz	https://ftp.ncbi.nlm.nih.gov/geo/series/GSE268nnn/GSE268630/suppl/GSE268630%5FMulti%5FFetal%5F23w1d%5FNR%5Ffiltered%5Ffeature%5Fbc%5Fmatrix.h5
10x_B_lymphoma	disease	10x Genomics	fresh-frozen-lymph-node-with-b-cell-lymphoma-14-k-sorted-nuclei-1-standard-2-0-0	https://cf.10xgenomics.com/samples/cell-arc/2.0.0/lymph_node_lymphoma_14k/lymph_node_lymphoma_14k_atac_fragments.tsv.gz	https://cf.10xgenomics.com/samples/cell-arc/2.0.0/lymph_node_lymphoma_14k/lymph_node_lymphoma_14k_filtered_feature_bc_matrix.h5
brain_cancer	disease	GEO	GSE206579	https://www.ncbi.nlm.nih.gov/geo/query/acc.cgi?acc=GSM6257099,https://www.ncbi.nlm.nih.gov/geo/query/acc.cgi?acc=GSM6257100,https://www.ncbi.nlm.nih.gov/geo/query/acc.cgi?acc=GSM6257101,https://www.ncbi.nlm.nih.gov/geo/query/acc.cgi?acc=GSM6257102,https://www.ncbi.nlm.nih.gov/geo/query/acc.cgi?acc=GSM6257103,https://www.ncbi.nlm.nih.gov/geo/query/acc.cgi?acc=GSM6257104

### Sheet: QC_thresholds
sample_name	dims	nCount_ATAC_above	nCount_ATAC_below	TSS_above	nCount_RNA_above	nCount_RNA_below	percent_mt_below
brain	30	3000	50000	6	1000	70000	2
pbmc	40	3000	50000	8	1500	20000	15
jejunum	30	2000	50000	8	1000	100000	2
heart	40	1500	50000	8	1000	30000	1
left_colon	40	3000	30000	8	1000	50000	1
liver	20	1000	30000	8	1000	30000	10
lung	30	1000	50000	8	1000	50000	5
muscle	30	1500	30000	8	1000	30000	10
pancreas	30	1200	50000	8	2000	100000	2
bile_duct	30	1000	30000	6	1000	20000	2
fallopian_tube	30	1000	30000	8	1000	20000	2
grey_matter	30	1000	30000	8	1000	100000	2
kidney_cortex	30	1000	30000	8	1000	30000	2
pituitary	30	2000	30000	8	1000	30000	2
placenta	30	1000	30000	8	1000	30000	2
retina	30	2000	30000	8	1000	30000	2
10x_B_lymphoma	30	1000	50000	8	1000	50000	2
