## Supplementary Table 2 for "Regulatory element modules as universal features for single-cell chromatin analysis"

### Sheet: wholebody
tissue	label transfer cell type	rank	pathway	pval	padj	log2err	ES	NES	size	leadingEdge
brain	Sst	1	sst GABAergic interneuron	1e-50	4.05714e-50	NA	0.879501	1.9165	971	REMOv1.GRCh38-295889, REMOv1.GRCh38-34779, REMOv1.GRCh38-34780, REMOv1.GRCh38-182652, REMOv1.GRCh38-173545, ...
brain	Sst	2	pvalb GABAergic interneuron	1e-50	4.05714e-50	NA	0.87384	1.90738	1178	REMOv1.GRCh38-295889, REMOv1.GRCh38-182652, REMOv1.GRCh38-173545, REMOv1.GRCh38-114736, REMOv1.GRCh38-231336, ...
brain	Sst	3	L2/3-6 intratelencephalic projecting glutamatergic neuron	1e-50	4.05714e-50	NA	0.861425	1.88048	1256	REMOv1.GRCh38-231338, REMOv1.GRCh38-70218, REMOv1.GRCh38-155370, REMOv1.GRCh38-103799, REMOv1.GRCh38-200816, ...
brain	Sst	4	L5 intratelencephalic projecting glutamatergic neuron	1e-50	4.05714e-50	NA	0.858731	1.86985	904	REMOv1.GRCh38-34779, REMOv1.GRCh38-182652, REMOv1.GRCh38-155370, REMOv1.GRCh38-325943, REMOv1.GRCh38-9681, ...
brain	Sst	5	sst chodl GABAergic interneuron	1e-50	4.05714e-50	NA	0.857219	1.86349	819	REMOv1.GRCh38-70218, REMOv1.GRCh38-173545, REMOv1.GRCh38-193302, REMOv1.GRCh38-107626, REMOv1.GRCh38-238617, ...
brain	Astro	1	astrocyte	1e-50	8.41176e-50	NA	0.946302	1.70151	968	REMOv1.GRCh38-298075, REMOv1.GRCh38-211871, REMOv1.GRCh38-227322, REMOv1.GRCh38-152461, REMOv1.GRCh38-264180, ...
brain	Astro	2	Bergmann glial cell	1e-50	8.41176e-50	NA	0.932533	1.67805	518	REMOv1.GRCh38-298075, REMOv1.GRCh38-255162, REMOv1.GRCh38-140732, REMOv1.GRCh38-232096, REMOv1.GRCh38-200068, ...
brain	Astro	3	retinal astrocyte	1e-50	8.41176e-50	NA	0.921234	1.65786	519	REMOv1.GRCh38-298075, REMOv1.GRCh38-227322, REMOv1.GRCh38-255162, REMOv1.GRCh38-232096, REMOv1.GRCh38-272313, ...
brain	Astro	4	oligodendrocyte precursor cell	1e-50	8.41176e-50	NA	0.893145	1.60831	588	REMOv1.GRCh38-173354, REMOv1.GRCh38-143046, REMOv1.GRCh38-324643, REMOv1.GRCh38-181971, REMOv1.GRCh38-224512, ...
brain	Astro	5	Mueller cell	1e-50	8.41176e-50	NA	0.893534	1.60699	1003	REMOv1.GRCh38-298075, REMOv1.GRCh38-211871, REMOv1.GRCh38-227322, REMOv1.GRCh38-152461, REMOv1.GRCh38-264180, ...
brain	Vip	1	VIP GABAergic interneuron	1e-50	5.72e-50	NA	0.909014	1.88911	692	REMOv1.GRCh38-26430, REMOv1.GRCh38-73666, REMOv1.GRCh38-198144, REMOv1.GRCh38-124123, REMOv1.GRCh38-326462, ...
brain	Vip	2	sncg GABAergic interneuron	1e-50	5.72e-50	NA	0.882434	1.82628	433	REMOv1.GRCh38-26430, REMOv1.GRCh38-198144, REMOv1.GRCh38-124123, REMOv1.GRCh38-216912, REMOv1.GRCh38-276778, ...
brain	Vip	3	pvalb GABAergic interneuron	1e-50	5.72e-50	NA	0.822626	1.71661	1170	REMOv1.GRCh38-124123, REMOv1.GRCh38-6783, REMOv1.GRCh38-101996, REMOv1.GRCh38-171060, REMOv1.GRCh38-76265, ...
brain	Vip	4	lamp5 GABAergic interneuron	1e-50	5.72e-50	NA	0.820114	1.71016	1029	REMOv1.GRCh38-26430, REMOv1.GRCh38-124123, REMOv1.GRCh38-216912, REMOv1.GRCh38-239688, REMOv1.GRCh38-33866, ...
brain	Vip	5	chandelier pvalb GABAergic interneuron	1e-50	5.72e-50	NA	0.81854	1.709	1240	REMOv1.GRCh38-326462, REMOv1.GRCh38-239688, REMOv1.GRCh38-144955, REMOv1.GRCh38-146145, REMOv1.GRCh38-295812, ...
brain	OPC	1	oligodendrocyte precursor cell	1e-50	1.44e-48	NA	0.918731	1.97275	596	REMOv1.GRCh38-304847, REMOv1.GRCh38-176380, REMOv1.GRCh38-258056, REMOv1.GRCh38-321623, REMOv1.GRCh38-86681, ...
brain	OPC	2	melanocyte	5.50965e-11	1.41677e-10	0.851339	0.844987	1.78569	124	REMOv1.GRCh38-105551, REMOv1.GRCh38-41703, REMOv1.GRCh38-221808, REMOv1.GRCh38-70667, REMOv1.GRCh38-28962, ...
brain	OPC	3	cholinergic neuron	9.36604e-20	6.74355e-19	1.15122	0.810789	1.73211	328	REMOv1.GRCh38-191647, REMOv1.GRCh38-291737, REMOv1.GRCh38-176398, REMOv1.GRCh38-190392, REMOv1.GRCh38-39439, ...
brain	OPC	4	glycinergic amacrine cell	8.35847e-41	6.0181e-39	1.66579	0.797112	1.72023	842	REMOv1.GRCh38-105551, REMOv1.GRCh38-191647, REMOv1.GRCh38-318058, REMOv1.GRCh38-2123, REMOv1.GRCh38-323781, ...
brain	OPC	5	Schwann cell	2.40191e-28	4.32344e-27	1.38026	0.799881	1.71911	580	REMOv1.GRCh38-304847, REMOv1.GRCh38-221663, REMOv1.GRCh38-278906, REMOv1.GRCh38-210883, REMOv1.GRCh38-211836, ...
brain	Micro-PVM	1	microglial cell	1e-50	1.25556e-49	NA	0.975225	2.15069	201	REMOv1.GRCh38-125345, REMOv1.GRCh38-64212, REMOv1.GRCh38-11018, REMOv1.GRCh38-109228, REMOv1.GRCh38-182880, ...
brain	Micro-PVM	2	macrophage	1e-50	1.25556e-49	NA	0.951296	2.11567	1370	REMOv1.GRCh38-309946, REMOv1.GRCh38-310152, REMOv1.GRCh38-147719, REMOv1.GRCh38-21752, REMOv1.GRCh38-309929, ...
brain	Micro-PVM	3	CD1c-positive myeloid dendritic cell	1e-50	1.25556e-49	NA	0.937983	2.0852	1196	REMOv1.GRCh38-309946, REMOv1.GRCh38-310168, REMOv1.GRCh38-147719, REMOv1.GRCh38-21752, REMOv1.GRCh38-309929, ...
brain	Micro-PVM	4	classical monocyte	1e-50	1.25556e-49	NA	0.935405	2.08344	1997	REMOv1.GRCh38-309946, REMOv1.GRCh38-310168, REMOv1.GRCh38-310152, REMOv1.GRCh38-309929, REMOv1.GRCh38-70971, ...
brain	Micro-PVM	5	non-classical monocyte	1e-50	1.25556e-49	NA	0.935913	2.08309	1933	REMOv1.GRCh38-309946, REMOv1.GRCh38-310168, REMOv1.GRCh38-310152, REMOv1.GRCh38-309929, REMOv1.GRCh38-35892, ...
brain	Oligo	1	oligodendrocyte	3.26946e-14	4.85362e-14	0.965328	0.791765	2.7818	76	REMOv1.GRCh38-196645, REMOv1.GRCh38-206364, REMOv1.GRCh38-5205, REMOv1.GRCh38-325253, REMOv1.GRCh38-307809, ...
brain	VLMC	1	fibroblast	4.17267e-07	8.52418e-06	0.674963	0.790468	1.35948	143	REMOv1.GRCh38-11148, REMOv1.GRCh38-92284, REMOv1.GRCh38-11177, REMOv1.GRCh38-50143, REMOv1.GRCh38-158155, ...
brain	VLMC	2	pericyte	8.98827e-10	2.57064e-08	0.801216	0.781279	1.34441	235	REMOv1.GRCh38-126971, REMOv1.GRCh38-205395, REMOv1.GRCh38-39275, REMOv1.GRCh38-121705, REMOv1.GRCh38-108376, ...
brain	VLMC	3	fibroblast of cardiac tissue	3.01191e-16	2.15352e-14	1.0377	0.770902	1.33117	453	REMOv1.GRCh38-208673, REMOv1.GRCh38-65711, REMOv1.GRCh38-192071, REMOv1.GRCh38-92284, REMOv1.GRCh38-271835, ...
brain	VLMC	4	pancreatic stellate cell	2.50142e-16	2.15352e-14	1.0377	0.759358	1.31418	549	REMOv1.GRCh38-126971, REMOv1.GRCh38-269703, REMOv1.GRCh38-65711, REMOv1.GRCh38-11148, REMOv1.GRCh38-170680, ...
brain	VLMC	5	neural cell	4.04365e-08	9.63736e-07	0.719513	0.756228	1.30191	249	REMOv1.GRCh38-193955, REMOv1.GRCh38-32122, REMOv1.GRCh38-65711, REMOv1.GRCh38-298206, REMOv1.GRCh38-22811, ...
pbmc	NK dim	1	natural killer cell	1e-50	3.3e-49	NA	0.93686	2.48535	926	REMOv1.GRCh38-312940, REMOv1.GRCh38-147258, REMOv1.GRCh38-16239, REMOv1.GRCh38-257833, REMOv1.GRCh38-171106, ...
pbmc	NK dim	2	T cell	1.6697e-45	4.40801e-44	1.75655	0.901347	2.38188	317	REMOv1.GRCh38-257833, REMOv1.GRCh38-235420, REMOv1.GRCh38-326581, REMOv1.GRCh38-227935, REMOv1.GRCh38-310187, ...
pbmc	NK dim	3	gamma-delta T cell	1e-50	3.3e-49	NA	0.881525	2.34306	535	REMOv1.GRCh38-235420, REMOv1.GRCh38-310187, REMOv1.GRCh38-297435, REMOv1.GRCh38-244725, REMOv1.GRCh38-276702, ...
pbmc	NK dim	4	effector memory CD8-positive, alpha-beta T cell	1e-50	3.3e-49	NA	0.863961	2.28734	1713	REMOv1.GRCh38-257833, REMOv1.GRCh38-235420, REMOv1.GRCh38-326581, REMOv1.GRCh38-310187, REMOv1.GRCh38-286018, ...
pbmc	NK dim	5	mucosal-associated invariant T cell	1e-50	3.3e-49	NA	0.861638	2.27916	1198	REMOv1.GRCh38-312940, REMOv1.GRCh38-257833, REMOv1.GRCh38-200351, REMOv1.GRCh38-286018, REMOv1.GRCh38-206179, ...
pbmc	CD16+ Monocytes	1	non-classical monocyte	1e-50	2.18333e-49	NA	0.910275	1.93171	3739	REMOv1.GRCh38-211623, REMOv1.GRCh38-97855, REMOv1.GRCh38-211683, REMOv1.GRCh38-211681, REMOv1.GRCh38-44468, ...
pbmc	CD16+ Monocytes	2	macrophage	1e-50	2.18333e-49	NA	0.90681	1.9233	2146	REMOv1.GRCh38-97855, REMOv1.GRCh38-211683, REMOv1.GRCh38-44468, REMOv1.GRCh38-213217, REMOv1.GRCh38-157398, ...
pbmc	CD16+ Monocytes	3	classical monocyte	1e-50	2.18333e-49	NA	0.904169	1.91834	3892	REMOv1.GRCh38-211623, REMOv1.GRCh38-97855, REMOv1.GRCh38-211683, REMOv1.GRCh38-211681, REMOv1.GRCh38-44468, ...
pbmc	CD16+ Monocytes	4	monocyte	1e-50	2.18333e-49	NA	0.904112	1.91773	1965	REMOv1.GRCh38-211623, REMOv1.GRCh38-97855, REMOv1.GRCh38-211683, REMOv1.GRCh38-211681, REMOv1.GRCh38-44468, ...
pbmc	CD16+ Monocytes	5	CD1c-positive myeloid dendritic cell	1e-50	2.18333e-49	NA	0.893108	1.89526	2397	REMOv1.GRCh38-211623, REMOv1.GRCh38-97855, REMOv1.GRCh38-211683, REMOv1.GRCh38-211681, REMOv1.GRCh38-213217, ...
pbmc	CD14+ Monocytes	1	classical monocyte	1e-50	2.2e-49	NA	0.929403	1.87562	3958	REMOv1.GRCh38-55592, REMOv1.GRCh38-269689, REMOv1.GRCh38-310751, REMOv1.GRCh38-246539, REMOv1.GRCh38-132163, ...
pbmc	CD14+ Monocytes	2	monocyte	1e-50	2.2e-49	NA	0.929044	1.87439	1984	REMOv1.GRCh38-55592, REMOv1.GRCh38-269689, REMOv1.GRCh38-310751, REMOv1.GRCh38-246539, REMOv1.GRCh38-132163, ...
pbmc	CD14+ Monocytes	3	non-classical monocyte	1e-50	2.2e-49	NA	0.926034	1.86899	3763	REMOv1.GRCh38-55592, REMOv1.GRCh38-269689, REMOv1.GRCh38-310751, REMOv1.GRCh38-246539, REMOv1.GRCh38-132163, ...
pbmc	CD14+ Monocytes	4	macrophage	1e-50	2.2e-49	NA	0.918377	1.85526	2327	REMOv1.GRCh38-55592, REMOv1.GRCh38-269689, REMOv1.GRCh38-314933, REMOv1.GRCh38-114022, REMOv1.GRCh38-164208, ...
pbmc	CD14+ Monocytes	5	alveolar macrophage	1e-50	2.2e-49	NA	0.918049	1.85106	1791	REMOv1.GRCh38-55592, REMOv1.GRCh38-310751, REMOv1.GRCh38-246539, REMOv1.GRCh38-132163, REMOv1.GRCh38-314933, ...
pbmc	B cell progenitor	1	memory B cell	1e-50	2.8e-49	NA	0.952287	1.77061	403	REMOv1.GRCh38-136767, REMOv1.GRCh38-161511, REMOv1.GRCh38-15780, REMOv1.GRCh38-298843, REMOv1.GRCh38-187697, ...
pbmc	B cell progenitor	2	B cell	1e-50	2.8e-49	NA	0.935671	1.73984	406	REMOv1.GRCh38-136767, REMOv1.GRCh38-15780, REMOv1.GRCh38-298843, REMOv1.GRCh38-187688, REMOv1.GRCh38-323267, ...
pbmc	B cell progenitor	3	naive B cell	1e-50	2.8e-49	NA	0.937072	1.73662	2072	REMOv1.GRCh38-324689, REMOv1.GRCh38-136767, REMOv1.GRCh38-18403, REMOv1.GRCh38-161511, REMOv1.GRCh38-15780, ...
pbmc	B cell progenitor	4	transitional stage B cell	1e-50	2.8e-49	NA	0.933564	1.73068	2323	REMOv1.GRCh38-324689, REMOv1.GRCh38-136767, REMOv1.GRCh38-18403, REMOv1.GRCh38-161511, REMOv1.GRCh38-15780, ...
pbmc	B cell progenitor	5	plasma cell	1e-50	2.8e-49	NA	0.924468	1.71695	597	REMOv1.GRCh38-136767, REMOv1.GRCh38-18403, REMOv1.GRCh38-15780, REMOv1.GRCh38-298843, REMOv1.GRCh38-94355, ...
pbmc	CD8 effector	1	natural killer cell	1e-50	1.95714e-49	NA	0.90685	2.82557	898	REMOv1.GRCh38-235420, REMOv1.GRCh38-138678, REMOv1.GRCh38-206179, REMOv1.GRCh38-6293, REMOv1.GRCh38-123570, ...
pbmc	CD8 effector	2	effector memory CD8-positive, alpha-beta T cell	1e-50	1.95714e-49	NA	0.877039	2.78251	1680	REMOv1.GRCh38-235420, REMOv1.GRCh38-138678, REMOv1.GRCh38-206179, REMOv1.GRCh38-6293, REMOv1.GRCh38-123570, ...
pbmc	CD8 effector	3	mucosal-associated invariant T cell	1e-50	1.95714e-49	NA	0.871501	2.74509	1170	REMOv1.GRCh38-138678, REMOv1.GRCh38-206179, REMOv1.GRCh38-6293, REMOv1.GRCh38-285237, REMOv1.GRCh38-289891, ...
pbmc	CD8 effector	4	gamma-delta T cell	1e-50	1.95714e-49	NA	0.885031	2.69195	515	REMOv1.GRCh38-235420, REMOv1.GRCh38-6293, REMOv1.GRCh38-123570, REMOv1.GRCh38-285237, REMOv1.GRCh38-289891, ...
pbmc	CD8 effector	5	T cell	1e-50	1.95714e-49	NA	0.90832	2.68278	314	REMOv1.GRCh38-235420, REMOv1.GRCh38-138678, REMOv1.GRCh38-206179, REMOv1.GRCh38-6293, REMOv1.GRCh38-123570, ...
pbmc	CD4 Naive	1	naive thymus-derived CD4-positive, alpha-beta T cell	1e-50	1.30909e-49	NA	0.827001	2.96464	1684	REMOv1.GRCh38-65797, REMOv1.GRCh38-137024, REMOv1.GRCh38-168714, REMOv1.GRCh38-120697, REMOv1.GRCh38-235445, ...
pbmc	CD4 Naive	2	naive thymus-derived CD8-positive, alpha-beta T cell	1e-50	1.30909e-49	NA	0.820436	2.94642	1689	REMOv1.GRCh38-65797, REMOv1.GRCh38-137024, REMOv1.GRCh38-168714, REMOv1.GRCh38-120697, REMOv1.GRCh38-235445, ...
pbmc	CD4 Naive	3	central memory CD4-positive, alpha-beta T cell	1e-50	1.30909e-49	NA	0.74429	2.67537	1667	REMOv1.GRCh38-65797, REMOv1.GRCh38-137024, REMOv1.GRCh38-168714, REMOv1.GRCh38-120697, REMOv1.GRCh38-235445, ...
pbmc	CD4 Naive	4	central memory CD8-positive, alpha-beta T cell	1.56876e-43	1.73771e-42	1.72082	0.746915	2.52216	558	REMOv1.GRCh38-65797, REMOv1.GRCh38-137024, REMOv1.GRCh38-120697, REMOv1.GRCh38-93464, REMOv1.GRCh38-295219, ...
pbmc	CD4 Naive	5	regulatory T cell	1.53044e-39	1.57417e-38	1.63442	0.667703	2.31799	838	REMOv1.GRCh38-65797, REMOv1.GRCh38-168714, REMOv1.GRCh38-93464, REMOv1.GRCh38-303969, REMOv1.GRCh38-2891, ...
pbmc	CD4 Memory	1	CD4-positive, alpha-beta T cell	6.69224e-25	8.96761e-24	1.29512	0.823319	2.6356	158	REMOv1.GRCh38-13588, REMOv1.GRCh38-146059, REMOv1.GRCh38-284930, REMOv1.GRCh38-61076, REMOv1.GRCh38-61088, ...
pbmc	CD4 Memory	2	effector memory CD4-positive, alpha-beta T cell	7.93414e-19	8.17827e-18	1.12391	0.693367	2.30943	249	REMOv1.GRCh38-201892, REMOv1.GRCh38-198396, REMOv1.GRCh38-284930, REMOv1.GRCh38-322202, REMOv1.GRCh38-109120, ...
pbmc	pDC	1	L4/5 intratelencephalic projecting glutamatergic neuron	1.6938e-14	3.48439e-13	0.975995	0.877981	1.5223	132	REMOv1.GRCh38-299619, REMOv1.GRCh38-120602, REMOv1.GRCh38-66017, REMOv1.GRCh38-186307, REMOv1.GRCh38-172222, ...
pbmc	pDC	2	smooth muscle cell	0.0175854	0.0351708	0.352488	0.901578	1.46566	9	REMOv1.GRCh38-15214, REMOv1.GRCh38-333563, REMOv1.GRCh38-279242
pbmc	pDC	3	plasmacytoid dendritic cell	3.92633e-33	5.65391e-31	1.49548	0.827279	1.45214	509	REMOv1.GRCh38-284683, REMOv1.GRCh38-51924, REMOv1.GRCh38-311586, REMOv1.GRCh38-203343, REMOv1.GRCh38-81878, ...
pbmc	pDC	4	L3 intratelencephalic projecting glutamatergic neuron	2.18657e-24	1.57433e-22	1.27903	0.811106	1.4219	428	REMOv1.GRCh38-127463, REMOv1.GRCh38-299619, REMOv1.GRCh38-120602, REMOv1.GRCh38-263801, REMOv1.GRCh38-336409, ...
pbmc	pDC	5	small intestine goblet cell	1.31525e-11	2.1044e-10	0.875325	0.814613	1.41761	203	REMOv1.GRCh38-34592, REMOv1.GRCh38-311677, REMOv1.GRCh38-254840, REMOv1.GRCh38-260809, REMOv1.GRCh38-53880, ...
pbmc	CD8 Naive	1	naive thymus-derived CD8-positive, alpha-beta T cell	1e-50	2.74e-49	NA	0.858188	2.67646	1727	REMOv1.GRCh38-37799, REMOv1.GRCh38-230981, REMOv1.GRCh38-1053, REMOv1.GRCh38-192509, REMOv1.GRCh38-48741, ...
pbmc	CD8 Naive	2	naive thymus-derived CD4-positive, alpha-beta T cell	1e-50	2.74e-49	NA	0.841401	2.62307	1691	REMOv1.GRCh38-1053, REMOv1.GRCh38-192509, REMOv1.GRCh38-48741, REMOv1.GRCh38-316629, REMOv1.GRCh38-165928, ...
pbmc	CD8 Naive	3	central memory CD8-positive, alpha-beta T cell	1e-50	2.74e-49	NA	0.821806	2.48613	571	REMOv1.GRCh38-37799, REMOv1.GRCh38-230981, REMOv1.GRCh38-1053, REMOv1.GRCh38-137024, REMOv1.GRCh38-65797, ...
pbmc	CD8 Naive	4	central memory CD4-positive, alpha-beta T cell	1e-50	2.74e-49	NA	0.780282	2.43333	1664	REMOv1.GRCh38-1053, REMOv1.GRCh38-192509, REMOv1.GRCh38-316629, REMOv1.GRCh38-137024, REMOv1.GRCh38-235446, ...
pbmc	CD8 Naive	5	regulatory T cell	4.52379e-37	7.747e-36	1.58293	0.710461	2.17796	821	REMOv1.GRCh38-65797, REMOv1.GRCh38-93461, REMOv1.GRCh38-93468, REMOv1.GRCh38-290325, REMOv1.GRCh38-199014, ...
islet	beta	1	pancreatic endocrine cell	6.6551e-14	1.16464e-12	0.954542	0.683767	1.92026	481	REMOv1.GRCh38-295484, REMOv1.GRCh38-214873, REMOv1.GRCh38-90354, REMOv1.GRCh38-246477, REMOv1.GRCh38-183646, ...
islet	beta	2	ON-bipolar cell	4.79836e-19	1.67943e-17	1.12391	0.673462	1.90746	719	REMOv1.GRCh38-240, REMOv1.GRCh38-308149, REMOv1.GRCh38-3382, REMOv1.GRCh38-307921, REMOv1.GRCh38-3528, ...
islet	beta	3	GABAergic amacrine cell	1.84766e-16	4.3112e-15	1.04763	0.674476	1.90326	593	REMOv1.GRCh38-308149, REMOv1.GRCh38-294869, REMOv1.GRCh38-308134, REMOv1.GRCh38-214249, REMOv1.GRCh38-228683, ...
islet	beta	4	amacrine cell	1.27107e-15	2.54215e-14	1.01754	0.671127	1.8937	594	REMOv1.GRCh38-197476, REMOv1.GRCh38-308149, REMOv1.GRCh38-267917, REMOv1.GRCh38-294869, REMOv1.GRCh38-308134, ...
islet	beta	5	OFF-bipolar cell	3.31333e-20	2.34154e-18	1.16018	0.662542	1.89137	859	REMOv1.GRCh38-240, REMOv1.GRCh38-197476, REMOv1.GRCh38-212637, REMOv1.GRCh38-3528, REMOv1.GRCh38-318073, ...
islet	activated_stellate	1	fibroblast	3.66549e-49	5.09503e-48	1.82592	0.941363	1.63568	281	REMOv1.GRCh38-108376, REMOv1.GRCh38-250577, REMOv1.GRCh38-99550, REMOv1.GRCh38-147145, REMOv1.GRCh38-16465, ...
islet	activated_stellate	2	fibroblast of cardiac tissue	1e-50	1.54444e-49	NA	0.928731	1.61386	759	REMOv1.GRCh38-287443, REMOv1.GRCh38-189769, REMOv1.GRCh38-108376, REMOv1.GRCh38-185517, REMOv1.GRCh38-147145, ...
islet	activated_stellate	3	fibroblast of lung	1e-50	1.54444e-49	NA	0.922295	1.60328	787	REMOv1.GRCh38-287443, REMOv1.GRCh38-320792, REMOv1.GRCh38-104739, REMOv1.GRCh38-189769, REMOv1.GRCh38-250577, ...
islet	activated_stellate	4	pancreatic stellate cell	1e-50	1.54444e-49	NA	0.919669	1.5995	1001	REMOv1.GRCh38-320792, REMOv1.GRCh38-104739, REMOv1.GRCh38-189769, REMOv1.GRCh38-108376, REMOv1.GRCh38-250577, ...
islet	activated_stellate	5	neural cell	4.28152e-49	5.41028e-48	1.82592	0.91271	1.58879	406	REMOv1.GRCh38-189769, REMOv1.GRCh38-108376, REMOv1.GRCh38-250577, REMOv1.GRCh38-185517, REMOv1.GRCh38-99550, ...
islet	endothelial	1	endothelial cell	4.10046e-29	4.25817e-28	1.40259	0.968109	1.90998	126	REMOv1.GRCh38-9298, REMOv1.GRCh38-131606, REMOv1.GRCh38-192966, REMOv1.GRCh38-86850, REMOv1.GRCh38-213733, ...
islet	endothelial	2	glomerular capillary endothelial cell	1e-50	1.92857e-49	NA	0.951338	1.87708	669	REMOv1.GRCh38-9298, REMOv1.GRCh38-131606, REMOv1.GRCh38-192966, REMOv1.GRCh38-296194, REMOv1.GRCh38-197459, ...
islet	endothelial	3	capillary endothelial cell	1.04622e-30	1.17699e-29	1.43903	0.949817	1.87502	195	REMOv1.GRCh38-9298, REMOv1.GRCh38-131606, REMOv1.GRCh38-103382, REMOv1.GRCh38-123264, REMOv1.GRCh38-92472, ...
islet	endothelial	4	cardiac endothelial cell	1e-50	1.92857e-49	NA	0.952442	1.87484	783	REMOv1.GRCh38-9298, REMOv1.GRCh38-213911, REMOv1.GRCh38-131606, REMOv1.GRCh38-192966, REMOv1.GRCh38-296194, ...
islet	endothelial	5	endothelial cell of lymphatic vessel	6.67727e-45	9.01431e-44	1.74473	0.943049	1.86756	321	REMOv1.GRCh38-213911, REMOv1.GRCh38-276635, REMOv1.GRCh38-197459, REMOv1.GRCh38-86850, REMOv1.GRCh38-213733, ...
islet	alpha	1	pancreatic A cell	1e-50	4.8e-49	NA	0.876239	2.62374	392	REMOv1.GRCh38-84042, REMOv1.GRCh38-104832, REMOv1.GRCh38-81378, REMOv1.GRCh38-659, REMOv1.GRCh38-138618, ...
islet	alpha	2	pancreatic D cell	5.03166e-25	4.8304e-24	1.29512	0.72767	2.22256	520	REMOv1.GRCh38-84042, REMOv1.GRCh38-81378, REMOv1.GRCh38-254234, REMOv1.GRCh38-301514, REMOv1.GRCh38-659, ...
islet	alpha	3	type B pancreatic cell	8.18942e-13	3.68524e-12	0.921426	0.63625	1.94182	508	REMOv1.GRCh38-84042, REMOv1.GRCh38-81378, REMOv1.GRCh38-36870, REMOv1.GRCh38-102378, REMOv1.GRCh38-190727, ...
islet	alpha	4	sst GABAergic interneuron	4.31564e-13	2.07151e-12	0.932595	0.612868	1.90099	597	REMOv1.GRCh38-247753, REMOv1.GRCh38-16356, REMOv1.GRCh38-250324, REMOv1.GRCh38-20554, REMOv1.GRCh38-29607, ...
islet	alpha	5	sst chodl GABAergic interneuron	2.35317e-11	9.41268e-11	0.863415	0.614691	1.88496	532	REMOv1.GRCh38-247753, REMOv1.GRCh38-301514, REMOv1.GRCh38-65640, REMOv1.GRCh38-284670, REMOv1.GRCh38-16356, ...
islet	acinar	1	pancreatic acinar cell	1e-50	4.36667e-49	NA	0.9114	2.31248	606	REMOv1.GRCh38-37032, REMOv1.GRCh38-213052, REMOv1.GRCh38-212133, REMOv1.GRCh38-164312, REMOv1.GRCh38-212124, ...
islet	acinar	2	epithelial cell of large intestine	7.62513e-32	2.49723e-30	1.46752	0.853917	2.15025	410	REMOv1.GRCh38-77034, REMOv1.GRCh38-20860, REMOv1.GRCh38-190793, REMOv1.GRCh38-217681, REMOv1.GRCh38-131925, ...
islet	acinar	3	pancreatic ductal cell	1.06554e-20	1.16322e-19	1.17789	0.863844	2.13034	234	REMOv1.GRCh38-37032, REMOv1.GRCh38-213052, REMOv1.GRCh38-212133, REMOv1.GRCh38-212124, REMOv1.GRCh38-212134, ...
islet	acinar	4	parietal cell	1.23839e-22	1.80255e-21	1.2295	0.835668	2.08622	318	REMOv1.GRCh38-77034, REMOv1.GRCh38-304396, REMOv1.GRCh38-173369, REMOv1.GRCh38-271803, REMOv1.GRCh38-77030, ...
islet	acinar	5	peptic cell	1.07628e-24	1.76241e-23	1.2871	0.8252	2.08165	421	REMOv1.GRCh38-150340, REMOv1.GRCh38-146792, REMOv1.GRCh38-304396, REMOv1.GRCh38-167810, REMOv1.GRCh38-77030, ...
islet	delta	1	ON-bipolar cell	4.53158e-14	5.34727e-12	0.965328	0.620326	1.7584	715	REMOv1.GRCh38-314789, REMOv1.GRCh38-128517, REMOv1.GRCh38-227024, REMOv1.GRCh38-281855, REMOv1.GRCh38-227205, ...
islet	delta	2	VIP GABAergic interneuron	9.24429e-09	2.18165e-07	0.74774	0.625821	1.75787	370	REMOv1.GRCh38-281768, REMOv1.GRCh38-281855, REMOv1.GRCh38-243540, REMOv1.GRCh38-281842, REMOv1.GRCh38-281809, ...
islet	delta	3	GABAergic amacrine cell	5.04467e-09	1.48818e-07	0.761461	0.57776	1.63124	604	REMOv1.GRCh38-128517, REMOv1.GRCh38-190516, REMOv1.GRCh38-299359, REMOv1.GRCh38-317802, REMOv1.GRCh38-63525, ...
islet	delta	4	OFF-bipolar cell	1.12154e-09	5.128e-08	0.788187	0.554233	1.5745	851	REMOv1.GRCh38-314789, REMOv1.GRCh38-267944, REMOv1.GRCh38-5640, REMOv1.GRCh38-227205, REMOv1.GRCh38-150835, ...
islet	delta	5	cholinergic neuron	0.000198386	0.00111474	0.518848	0.553002	1.54868	328	REMOv1.GRCh38-19509, REMOv1.GRCh38-23756, REMOv1.GRCh38-28165, REMOv1.GRCh38-93968, REMOv1.GRCh38-155299, ...
islet	ductal	1	pancreatic ductal cell	1.29163e-31	2.58325e-30	1.46045	0.912402	1.88574	246	REMOv1.GRCh38-164333, REMOv1.GRCh38-164341, REMOv1.GRCh38-242090, REMOv1.GRCh38-306255, REMOv1.GRCh38-167180, ...
islet	ductal	2	foveolar cell of stomach	7.81449e-16	3.77251e-15	1.02767	0.860121	1.78015	211	REMOv1.GRCh38-164333, REMOv1.GRCh38-212776, REMOv1.GRCh38-186253, REMOv1.GRCh38-167388, REMOv1.GRCh38-169189, ...
islet	ductal	3	mammary gland epithelial cell	4.34674e-20	3.04272e-19	1.16018	0.859361	1.77679	277	REMOv1.GRCh38-164333, REMOv1.GRCh38-316541, REMOv1.GRCh38-164331, REMOv1.GRCh38-41434, REMOv1.GRCh38-104616, ...
islet	ductal	4	epithelial cell of large intestine	9.9272e-29	1.38981e-27	1.39519	0.85639	1.7766	407	REMOv1.GRCh38-308085, REMOv1.GRCh38-161060, REMOv1.GRCh38-186253, REMOv1.GRCh38-167388, REMOv1.GRCh38-83699, ...
islet	ductal	5	basal cell	2.07396e-27	2.41961e-26	1.35757	0.853133	1.77012	405	REMOv1.GRCh38-164341, REMOv1.GRCh38-306255, REMOv1.GRCh38-161060, REMOv1.GRCh38-192524, REMOv1.GRCh38-117713, ...
islet	quiescent_stellate	1	pericyte	1e-50	1.88571e-49	NA	0.949076	2.06072	376	REMOv1.GRCh38-191571, REMOv1.GRCh38-5602, REMOv1.GRCh38-108376, REMOv1.GRCh38-252564, REMOv1.GRCh38-317234, ...
islet	quiescent_stellate	2	pancreatic stellate cell	1e-50	1.88571e-49	NA	0.909522	1.97823	980	REMOv1.GRCh38-191571, REMOv1.GRCh38-39872, REMOv1.GRCh38-81313, REMOv1.GRCh38-81195, REMOv1.GRCh38-108376, ...
islet	quiescent_stellate	3	fibroblast of cardiac tissue	1e-50	1.88571e-49	NA	0.909428	1.9782	742	REMOv1.GRCh38-39872, REMOv1.GRCh38-108376, REMOv1.GRCh38-252564, REMOv1.GRCh38-206170, REMOv1.GRCh38-317234, ...
islet	quiescent_stellate	4	fibroblast	3.39894e-31	2.80412e-30	1.45334	0.900852	1.95991	274	REMOv1.GRCh38-108376, REMOv1.GRCh38-171673, REMOv1.GRCh38-322350, REMOv1.GRCh38-6518, REMOv1.GRCh38-306896, ...
islet	quiescent_stellate	5	adipocyte	1.72467e-23	1.26476e-22	1.25451	0.894502	1.95256	214	REMOv1.GRCh38-81313, REMOv1.GRCh38-316888, REMOv1.GRCh38-192957, REMOv1.GRCh38-315479, REMOv1.GRCh38-193040, ...

### Sheet: tissue
tissue	label transfer cell type	rank	pathway	pval	padj	log2err	ES	NES	size	leadingEdge
brain	Sst	1	sst GABAergic interneuron	1e-50	1.8e-50	NA	0.879501	1.91615	971	REMOv1.GRCh38-295889, REMOv1.GRCh38-34779, REMOv1.GRCh38-34780, REMOv1.GRCh38-182652, REMOv1.GRCh38-173545, ...
brain	Sst	2	pvalb GABAergic interneuron	1e-50	1.8e-50	NA	0.87384	1.90664	1178	REMOv1.GRCh38-295889, REMOv1.GRCh38-182652, REMOv1.GRCh38-173545, REMOv1.GRCh38-114736, REMOv1.GRCh38-231336, ...
brain	Sst	3	L2/3-6 intratelencephalic projecting glutamatergic neuron	1e-50	1.8e-50	NA	0.861425	1.88025	1256	REMOv1.GRCh38-231338, REMOv1.GRCh38-70218, REMOv1.GRCh38-155370, REMOv1.GRCh38-103799, REMOv1.GRCh38-200816, ...
brain	Sst	4	L5 intratelencephalic projecting glutamatergic neuron	1e-50	1.8e-50	NA	0.858731	1.86976	904	REMOv1.GRCh38-34779, REMOv1.GRCh38-182652, REMOv1.GRCh38-155370, REMOv1.GRCh38-325943, REMOv1.GRCh38-9681, ...
brain	Sst	5	sst chodl GABAergic interneuron	1e-50	1.8e-50	NA	0.857219	1.86533	819	REMOv1.GRCh38-70218, REMOv1.GRCh38-173545, REMOv1.GRCh38-193302, REMOv1.GRCh38-107626, REMOv1.GRCh38-238617, ...
brain	Astro	1	astrocyte	1e-50	6.16667e-50	NA	0.946302	1.70263	968	REMOv1.GRCh38-298075, REMOv1.GRCh38-211871, REMOv1.GRCh38-227322, REMOv1.GRCh38-152461, REMOv1.GRCh38-264180, ...
brain	Astro	2	Bergmann glial cell	1e-50	6.16667e-50	NA	0.932533	1.67334	518	REMOv1.GRCh38-298075, REMOv1.GRCh38-255162, REMOv1.GRCh38-140732, REMOv1.GRCh38-232096, REMOv1.GRCh38-200068, ...
brain	Astro	3	oligodendrocyte precursor cell	1e-50	6.16667e-50	NA	0.893145	1.60262	588	REMOv1.GRCh38-173354, REMOv1.GRCh38-143046, REMOv1.GRCh38-324643, REMOv1.GRCh38-181971, REMOv1.GRCh38-224512, ...
brain	Astro	4	dopaminergic neuron	1.72407e-05	2.05776e-05	0.57561	0.985188	1.58242	8	REMOv1.GRCh38-316874, REMOv1.GRCh38-240881, REMOv1.GRCh38-75035
brain	Astro	5	cholinergic neuron	3.02096e-29	1.24195e-28	1.40259	0.867562	1.5547	321	REMOv1.GRCh38-64582, REMOv1.GRCh38-196101, REMOv1.GRCh38-294017, REMOv1.GRCh38-209216, REMOv1.GRCh38-293972, ...
brain	Vip	1	VIP GABAergic interneuron	1e-50	2.3125e-50	NA	0.909014	1.88904	692	REMOv1.GRCh38-26430, REMOv1.GRCh38-73666, REMOv1.GRCh38-198144, REMOv1.GRCh38-124123, REMOv1.GRCh38-326462, ...
brain	Vip	2	sncg GABAergic interneuron	1e-50	2.3125e-50	NA	0.882434	1.82329	433	REMOv1.GRCh38-26430, REMOv1.GRCh38-198144, REMOv1.GRCh38-124123, REMOv1.GRCh38-216912, REMOv1.GRCh38-276778, ...
brain	Vip	3	pvalb GABAergic interneuron	1e-50	2.3125e-50	NA	0.822626	1.71771	1170	REMOv1.GRCh38-124123, REMOv1.GRCh38-6783, REMOv1.GRCh38-101996, REMOv1.GRCh38-171060, REMOv1.GRCh38-76265, ...
brain	Vip	4	chandelier pvalb GABAergic interneuron	1e-50	2.3125e-50	NA	0.81854	1.71071	1240	REMOv1.GRCh38-326462, REMOv1.GRCh38-239688, REMOv1.GRCh38-144955, REMOv1.GRCh38-146145, REMOv1.GRCh38-295812, ...
brain	Vip	5	lamp5 GABAergic interneuron	1e-50	2.3125e-50	NA	0.820114	1.71054	1029	REMOv1.GRCh38-26430, REMOv1.GRCh38-124123, REMOv1.GRCh38-216912, REMOv1.GRCh38-239688, REMOv1.GRCh38-33866, ...
brain	OPC	1	oligodendrocyte precursor cell	1e-50	3.8e-49	NA	0.918731	1.98269	596	REMOv1.GRCh38-304847, REMOv1.GRCh38-176380, REMOv1.GRCh38-258056, REMOv1.GRCh38-321623, REMOv1.GRCh38-86681, ...
brain	OPC	2	cholinergic neuron	1.06716e-18	5.06903e-18	1.11466	0.810789	1.74602	328	REMOv1.GRCh38-191647, REMOv1.GRCh38-291737, REMOv1.GRCh38-176398, REMOv1.GRCh38-190392, REMOv1.GRCh38-39439, ...
brain	OPC	3	pericyte	5.18355e-09	1.03671e-08	0.761461	0.769722	1.64587	217	REMOv1.GRCh38-221663, REMOv1.GRCh38-139564, REMOv1.GRCh38-166408, REMOv1.GRCh38-221654, REMOv1.GRCh38-238737, ...
brain	OPC	4	fibroblast	4.45193e-06	6.04191e-06	0.610527	0.769876	1.64366	138	REMOv1.GRCh38-86681, REMOv1.GRCh38-86637, REMOv1.GRCh38-285631, REMOv1.GRCh38-55565, REMOv1.GRCh38-217610, ...
brain	OPC	5	L6 intratelencephalic projecting glutamatergic neuron	7.1703e-10	1.51373e-09	0.801216	0.765411	1.64098	257	REMOv1.GRCh38-176380, REMOv1.GRCh38-152057, REMOv1.GRCh38-229639, REMOv1.GRCh38-304552, REMOv1.GRCh38-232384, ...
brain	Micro-PVM	1	microglial cell	1e-50	9e-50	NA	0.975225	2.12809	201	REMOv1.GRCh38-125345, REMOv1.GRCh38-64212, REMOv1.GRCh38-11018, REMOv1.GRCh38-109228, REMOv1.GRCh38-182880, ...
brain	Micro-PVM	2	macrophage	1e-50	9e-50	NA	0.951296	2.11467	1370	REMOv1.GRCh38-309946, REMOv1.GRCh38-310152, REMOv1.GRCh38-147719, REMOv1.GRCh38-21752, REMOv1.GRCh38-309929, ...
brain	Micro-PVM	3	T cell	0.000179113	0.00053734	0.518848	0.718898	1.56704	197	REMOv1.GRCh38-289901, REMOv1.GRCh38-21753, REMOv1.GRCh38-1423, REMOv1.GRCh38-1429, REMOv1.GRCh38-327111, ...
brain	Oligo	1	oligodendrocyte	3.12682e-14	3.83288e-14	0.965328	0.791765	2.60571	76	REMOv1.GRCh38-196645, REMOv1.GRCh38-206364, REMOv1.GRCh38-5205, REMOv1.GRCh38-325253, REMOv1.GRCh38-307809, ...
brain	VLMC	1	fibroblast	2.35112e-07	4.34958e-06	0.690132	0.790468	1.36038	143	REMOv1.GRCh38-11148, REMOv1.GRCh38-92284, REMOv1.GRCh38-11177, REMOv1.GRCh38-50143, REMOv1.GRCh38-158155, ...
brain	VLMC	2	pericyte	1.49892e-10	5.546e-09	0.826657	0.781279	1.35307	235	REMOv1.GRCh38-126971, REMOv1.GRCh38-205395, REMOv1.GRCh38-39275, REMOv1.GRCh38-121705, REMOv1.GRCh38-108376, ...
pbmc	NK dim	1	natural killer cell	1e-50	4.5e-50	NA	0.93686	2.48535	926	REMOv1.GRCh38-312940, REMOv1.GRCh38-147258, REMOv1.GRCh38-16239, REMOv1.GRCh38-257833, REMOv1.GRCh38-171106, ...
pbmc	NK dim	2	T cell	3.87656e-44	1.39556e-43	1.73282	0.901347	2.38188	317	REMOv1.GRCh38-257833, REMOv1.GRCh38-235420, REMOv1.GRCh38-326581, REMOv1.GRCh38-227935, REMOv1.GRCh38-310187, ...
pbmc	NK dim	3	gamma-delta T cell	1e-50	4.5e-50	NA	0.881525	2.34306	535	REMOv1.GRCh38-235420, REMOv1.GRCh38-310187, REMOv1.GRCh38-297435, REMOv1.GRCh38-244725, REMOv1.GRCh38-276702, ...
pbmc	NK dim	4	effector memory CD8-positive, alpha-beta T cell	1e-50	4.5e-50	NA	0.863961	2.28734	1713	REMOv1.GRCh38-257833, REMOv1.GRCh38-235420, REMOv1.GRCh38-326581, REMOv1.GRCh38-310187, REMOv1.GRCh38-286018, ...
pbmc	NK dim	5	mucosal-associated invariant T cell	1e-50	4.5e-50	NA	0.861638	2.27916	1198	REMOv1.GRCh38-312940, REMOv1.GRCh38-257833, REMOv1.GRCh38-200351, REMOv1.GRCh38-286018, REMOv1.GRCh38-206179, ...
pbmc	CD16+ Monocytes	1	non-classical monocyte	1e-50	3.5e-50	NA	0.910275	1.93171	3739	REMOv1.GRCh38-211623, REMOv1.GRCh38-97855, REMOv1.GRCh38-211683, REMOv1.GRCh38-211681, REMOv1.GRCh38-44468, ...
pbmc	CD16+ Monocytes	2	classical monocyte	1e-50	3.5e-50	NA	0.904169	1.91834	3892	REMOv1.GRCh38-211623, REMOv1.GRCh38-97855, REMOv1.GRCh38-211683, REMOv1.GRCh38-211681, REMOv1.GRCh38-44468, ...
pbmc	CD16+ Monocytes	3	monocyte	1e-50	3.5e-50	NA	0.904112	1.91773	1965	REMOv1.GRCh38-211623, REMOv1.GRCh38-97855, REMOv1.GRCh38-211683, REMOv1.GRCh38-211681, REMOv1.GRCh38-44468, ...
pbmc	CD16+ Monocytes	4	CD1c-positive myeloid dendritic cell	1e-50	3.5e-50	NA	0.893108	1.89526	2397	REMOv1.GRCh38-211623, REMOv1.GRCh38-97855, REMOv1.GRCh38-211683, REMOv1.GRCh38-211681, REMOv1.GRCh38-213217, ...
pbmc	CD16+ Monocytes	5	mononuclear leukocyte	8.89766e-23	2.07612e-22	1.2379	0.873074	1.816	166	REMOv1.GRCh38-294260, REMOv1.GRCh38-65862, REMOv1.GRCh38-242813, REMOv1.GRCh38-2163, REMOv1.GRCh38-316218, ...
pbmc	CD14+ Monocytes	1	classical monocyte	1e-50	3.75e-50	NA	0.929403	1.87562	3958	REMOv1.GRCh38-55592, REMOv1.GRCh38-269689, REMOv1.GRCh38-310751, REMOv1.GRCh38-246539, REMOv1.GRCh38-132163, ...
pbmc	CD14+ Monocytes	2	monocyte	1e-50	3.75e-50	NA	0.929044	1.87439	1984	REMOv1.GRCh38-55592, REMOv1.GRCh38-269689, REMOv1.GRCh38-310751, REMOv1.GRCh38-246539, REMOv1.GRCh38-132163, ...
pbmc	CD14+ Monocytes	3	non-classical monocyte	1e-50	3.75e-50	NA	0.926034	1.86899	3763	REMOv1.GRCh38-55592, REMOv1.GRCh38-269689, REMOv1.GRCh38-310751, REMOv1.GRCh38-246539, REMOv1.GRCh38-132163, ...
pbmc	CD14+ Monocytes	4	CD1c-positive myeloid dendritic cell	1e-50	3.75e-50	NA	0.911313	1.84145	2438	REMOv1.GRCh38-269689, REMOv1.GRCh38-246539, REMOv1.GRCh38-132163, REMOv1.GRCh38-164208, REMOv1.GRCh38-266802, ...
pbmc	CD14+ Monocytes	5	mononuclear leukocyte	1.62614e-16	4.06536e-16	1.04763	0.871402	1.72499	176	REMOv1.GRCh38-316218, REMOv1.GRCh38-294260, REMOv1.GRCh38-242813, REMOv1.GRCh38-321351, REMOv1.GRCh38-206344, ...
pbmc	B cell progenitor	1	memory B cell	1e-50	5e-50	NA	0.952287	1.77061	403	REMOv1.GRCh38-136767, REMOv1.GRCh38-161511, REMOv1.GRCh38-15780, REMOv1.GRCh38-298843, REMOv1.GRCh38-187697, ...
pbmc	B cell progenitor	2	B cell	1e-50	5e-50	NA	0.935671	1.73984	406	REMOv1.GRCh38-136767, REMOv1.GRCh38-15780, REMOv1.GRCh38-298843, REMOv1.GRCh38-187688, REMOv1.GRCh38-323267, ...
pbmc	B cell progenitor	3	naive B cell	1e-50	5e-50	NA	0.937072	1.73662	2072	REMOv1.GRCh38-324689, REMOv1.GRCh38-136767, REMOv1.GRCh38-18403, REMOv1.GRCh38-161511, REMOv1.GRCh38-15780, ...
pbmc	B cell progenitor	4	transitional stage B cell	1e-50	5e-50	NA	0.933564	1.73068	2323	REMOv1.GRCh38-324689, REMOv1.GRCh38-136767, REMOv1.GRCh38-18403, REMOv1.GRCh38-161511, REMOv1.GRCh38-15780, ...
pbmc	B cell progenitor	5	plasma cell	1e-50	5e-50	NA	0.924468	1.71695	597	REMOv1.GRCh38-136767, REMOv1.GRCh38-18403, REMOv1.GRCh38-15780, REMOv1.GRCh38-298843, REMOv1.GRCh38-94355, ...
pbmc	CD8 effector	1	natural killer cell	1e-50	3.5e-50	NA	0.90685	2.82557	898	REMOv1.GRCh38-235420, REMOv1.GRCh38-138678, REMOv1.GRCh38-206179, REMOv1.GRCh38-6293, REMOv1.GRCh38-123570, ...
pbmc	CD8 effector	2	effector memory CD8-positive, alpha-beta T cell	1e-50	3.5e-50	NA	0.877039	2.78251	1680	REMOv1.GRCh38-235420, REMOv1.GRCh38-138678, REMOv1.GRCh38-206179, REMOv1.GRCh38-6293, REMOv1.GRCh38-123570, ...
pbmc	CD8 effector	3	mucosal-associated invariant T cell	1e-50	3.5e-50	NA	0.871501	2.74509	1170	REMOv1.GRCh38-138678, REMOv1.GRCh38-206179, REMOv1.GRCh38-6293, REMOv1.GRCh38-285237, REMOv1.GRCh38-289891, ...
pbmc	CD8 effector	4	gamma-delta T cell	1e-50	3.5e-50	NA	0.885031	2.69195	515	REMOv1.GRCh38-235420, REMOv1.GRCh38-6293, REMOv1.GRCh38-123570, REMOv1.GRCh38-285237, REMOv1.GRCh38-289891, ...
pbmc	CD8 effector	5	T cell	1e-50	3.5e-50	NA	0.90832	2.68278	314	REMOv1.GRCh38-235420, REMOv1.GRCh38-138678, REMOv1.GRCh38-206179, REMOv1.GRCh38-6293, REMOv1.GRCh38-123570, ...
pbmc	CD4 Naive	1	naive thymus-derived CD4-positive, alpha-beta T cell	1e-50	3e-50	NA	0.827001	2.96464	1684	REMOv1.GRCh38-65797, REMOv1.GRCh38-137024, REMOv1.GRCh38-168714, REMOv1.GRCh38-120697, REMOv1.GRCh38-235445, ...
pbmc	CD4 Naive	2	naive thymus-derived CD8-positive, alpha-beta T cell	1e-50	3e-50	NA	0.820436	2.94642	1689	REMOv1.GRCh38-65797, REMOv1.GRCh38-137024, REMOv1.GRCh38-168714, REMOv1.GRCh38-120697, REMOv1.GRCh38-235445, ...
pbmc	CD4 Naive	3	central memory CD4-positive, alpha-beta T cell	1e-50	3e-50	NA	0.74429	2.67537	1667	REMOv1.GRCh38-65797, REMOv1.GRCh38-137024, REMOv1.GRCh38-168714, REMOv1.GRCh38-120697, REMOv1.GRCh38-235445, ...
pbmc	CD4 Naive	4	central memory CD8-positive, alpha-beta T cell	8.23332e-43	2.223e-42	1.70268	0.746915	2.52216	558	REMOv1.GRCh38-65797, REMOv1.GRCh38-137024, REMOv1.GRCh38-120697, REMOv1.GRCh38-93464, REMOv1.GRCh38-295219, ...
pbmc	CD4 Naive	5	regulatory T cell	1.19599e-40	2.9356e-40	1.65957	0.667703	2.31799	838	REMOv1.GRCh38-65797, REMOv1.GRCh38-168714, REMOv1.GRCh38-93464, REMOv1.GRCh38-303969, REMOv1.GRCh38-2891, ...
pbmc	CD4 Memory	1	CD4-positive, alpha-beta T cell	6.09739e-25	1.48079e-24	1.29512	0.823319	2.6356	158	REMOv1.GRCh38-13588, REMOv1.GRCh38-146059, REMOv1.GRCh38-284930, REMOv1.GRCh38-61076, REMOv1.GRCh38-61088, ...
pbmc	CD4 Memory	2	effector memory CD4-positive, alpha-beta T cell	8.27661e-19	1.75878e-18	1.12391	0.693367	2.30943	249	REMOv1.GRCh38-201892, REMOv1.GRCh38-198396, REMOv1.GRCh38-284930, REMOv1.GRCh38-322202, REMOv1.GRCh38-109120, ...
pbmc	pDC	1	plasmacytoid dendritic cell	4.70858e-32	1.27132e-30	1.47456	0.827279	1.45214	509	REMOv1.GRCh38-284683, REMOv1.GRCh38-51924, REMOv1.GRCh38-311586, REMOv1.GRCh38-203343, REMOv1.GRCh38-81878, ...
pbmc	pDC	2	B cell	4.05552e-21	5.47495e-20	1.18665	0.80177	1.40549	417	REMOv1.GRCh38-127463, REMOv1.GRCh38-203343, REMOv1.GRCh38-81878, REMOv1.GRCh38-270661, REMOv1.GRCh38-285772, ...
pbmc	pDC	3	plasma cell	1.13295e-14	6.11793e-14	0.986546	0.740954	1.30157	591	REMOv1.GRCh38-260809, REMOv1.GRCh38-128413, REMOv1.GRCh38-180254, REMOv1.GRCh38-184272, REMOv1.GRCh38-267905, ...
pbmc	pDC	4	memory B cell	8.64198e-07	3.88889e-06	0.659444	0.703758	1.23149	389	REMOv1.GRCh38-270661, REMOv1.GRCh38-285772, REMOv1.GRCh38-180254, REMOv1.GRCh38-267905, REMOv1.GRCh38-163510, ...
pbmc	pDC	5	dendritic cell	0.000166645	0.000642772	0.518848	0.694893	1.21133	265	REMOv1.GRCh38-156556, REMOv1.GRCh38-301984, REMOv1.GRCh38-209514, REMOv1.GRCh38-31543, REMOv1.GRCh38-125640, ...
pbmc	CD8 Naive	1	naive thymus-derived CD8-positive, alpha-beta T cell	1e-50	5.25e-50	NA	0.858188	2.67646	1727	REMOv1.GRCh38-37799, REMOv1.GRCh38-230981, REMOv1.GRCh38-1053, REMOv1.GRCh38-192509, REMOv1.GRCh38-48741, ...
pbmc	CD8 Naive	2	naive thymus-derived CD4-positive, alpha-beta T cell	1e-50	5.25e-50	NA	0.841401	2.62307	1691	REMOv1.GRCh38-1053, REMOv1.GRCh38-192509, REMOv1.GRCh38-48741, REMOv1.GRCh38-316629, REMOv1.GRCh38-165928, ...
pbmc	CD8 Naive	3	central memory CD8-positive, alpha-beta T cell	1e-50	5.25e-50	NA	0.821806	2.48613	571	REMOv1.GRCh38-37799, REMOv1.GRCh38-230981, REMOv1.GRCh38-1053, REMOv1.GRCh38-137024, REMOv1.GRCh38-65797, ...
pbmc	CD8 Naive	4	central memory CD4-positive, alpha-beta T cell	1e-50	5.25e-50	NA	0.780282	2.43333	1664	REMOv1.GRCh38-1053, REMOv1.GRCh38-192509, REMOv1.GRCh38-316629, REMOv1.GRCh38-137024, REMOv1.GRCh38-235446, ...
pbmc	CD8 Naive	5	regulatory T cell	1.75045e-37	6.12656e-37	1.59596	0.710461	2.17796	821	REMOv1.GRCh38-65797, REMOv1.GRCh38-93461, REMOv1.GRCh38-93468, REMOv1.GRCh38-290325, REMOv1.GRCh38-199014, ...
islet	beta	1	pancreatic endocrine cell	1.64463e-14	2.63141e-13	0.975995	0.683767	1.92962	481	REMOv1.GRCh38-295484, REMOv1.GRCh38-214873, REMOv1.GRCh38-90354, REMOv1.GRCh38-246477, REMOv1.GRCh38-183646, ...
islet	beta	2	type B pancreatic cell	1.09992e-10	5.86622e-10	0.839089	0.645979	1.82685	491	REMOv1.GRCh38-131755, REMOv1.GRCh38-90354, REMOv1.GRCh38-59747, REMOv1.GRCh38-295482, REMOv1.GRCh38-295483, ...
islet	beta	3	T cell	0.00144254	0.00264361	0.45506	0.58069	1.56653	222	REMOv1.GRCh38-278312, REMOv1.GRCh38-123353, REMOv1.GRCh38-73488, REMOv1.GRCh38-169294, REMOv1.GRCh38-265633, ...
islet	beta	4	myeloid cell	0.000360372	0.000960993	0.498493	0.533126	1.49863	455	REMOv1.GRCh38-214873, REMOv1.GRCh38-35946, REMOv1.GRCh38-132232, REMOv1.GRCh38-229580, REMOv1.GRCh38-189100, ...
islet	beta	5	pancreatic D cell	0.0124412	0.0199059	0.38073	0.469558	1.32728	503	REMOv1.GRCh38-90354, REMOv1.GRCh38-246477, REMOv1.GRCh38-295482, REMOv1.GRCh38-189317, REMOv1.GRCh38-246478, ...
islet	activated_stellate	1	fibroblast	2.80455e-49	1.21531e-48	1.83158	0.941363	1.62877	281	REMOv1.GRCh38-108376, REMOv1.GRCh38-250577, REMOv1.GRCh38-99550, REMOv1.GRCh38-147145, REMOv1.GRCh38-16465, ...
islet	activated_stellate	2	pancreatic stellate cell	1e-50	6.5e-50	NA	0.919669	1.59863	1001	REMOv1.GRCh38-320792, REMOv1.GRCh38-104739, REMOv1.GRCh38-189769, REMOv1.GRCh38-108376, REMOv1.GRCh38-250577, ...
islet	activated_stellate	3	myeloid cell	3.74375e-29	9.73375e-29	1.40259	0.848511	1.47184	499	REMOv1.GRCh38-266300, REMOv1.GRCh38-280480, REMOv1.GRCh38-285920, REMOv1.GRCh38-287455, REMOv1.GRCh38-71595, ...
islet	activated_stellate	4	macrophage	1e-50	6.5e-50	NA	0.831252	1.44639	1229	REMOv1.GRCh38-266300, REMOv1.GRCh38-266250, REMOv1.GRCh38-287460, REMOv1.GRCh38-316226, REMOv1.GRCh38-128397, ...
islet	activated_stellate	5	Schwann cell	1.25656e-30	4.08383e-30	1.43903	0.832772	1.44582	627	REMOv1.GRCh38-39872, REMOv1.GRCh38-195108, REMOv1.GRCh38-287455, REMOv1.GRCh38-33345, REMOv1.GRCh38-324600, ...
islet	endothelial	1	endothelial cell	1.70058e-29	1.10538e-28	1.40995	0.968109	1.91396	126	REMOv1.GRCh38-9298, REMOv1.GRCh38-131606, REMOv1.GRCh38-192966, REMOv1.GRCh38-86850, REMOv1.GRCh38-213733, ...
islet	endothelial	2	myeloid cell	8.46132e-27	3.66657e-26	1.34223	0.873128	1.73435	483	REMOv1.GRCh38-83763, REMOv1.GRCh38-306065, REMOv1.GRCh38-321379, REMOv1.GRCh38-56525, REMOv1.GRCh38-183118, ...
islet	endothelial	3	macrophage	1e-50	1.3e-49	NA	0.865739	1.70654	1224	REMOv1.GRCh38-313312, REMOv1.GRCh38-146828, REMOv1.GRCh38-147222, REMOv1.GRCh38-294732, REMOv1.GRCh38-151832, ...
islet	endothelial	4	B cell	1.25105e-06	2.32339e-06	0.643552	0.81373	1.60861	193	REMOv1.GRCh38-213911, REMOv1.GRCh38-197459, REMOv1.GRCh38-54477, REMOv1.GRCh38-310175, REMOv1.GRCh38-321973, ...
islet	endothelial	5	Schwann cell	5.84837e-16	1.52058e-15	1.02767	0.802866	1.58852	626	REMOv1.GRCh38-25188, REMOv1.GRCh38-139548, REMOv1.GRCh38-288019, REMOv1.GRCh38-256638, REMOv1.GRCh38-55194, ...
islet	alpha	1	pancreatic A cell	1e-50	8.5e-50	NA	0.876239	2.64803	392	REMOv1.GRCh38-84042, REMOv1.GRCh38-104832, REMOv1.GRCh38-81378, REMOv1.GRCh38-659, REMOv1.GRCh38-138618, ...
islet	alpha	2	pancreatic D cell	4.28585e-25	1.82149e-24	1.29512	0.72767	2.24442	520	REMOv1.GRCh38-84042, REMOv1.GRCh38-81378, REMOv1.GRCh38-254234, REMOv1.GRCh38-301514, REMOv1.GRCh38-659, ...
islet	alpha	3	type B pancreatic cell	1.15207e-12	2.44816e-12	0.91012	0.63625	1.95579	508	REMOv1.GRCh38-84042, REMOv1.GRCh38-81378, REMOv1.GRCh38-36870, REMOv1.GRCh38-102378, REMOv1.GRCh38-190727, ...
islet	alpha	4	pancreatic endocrine cell	7.89371e-07	1.21994e-06	0.659444	0.556956	1.70977	487	REMOv1.GRCh38-84042, REMOv1.GRCh38-81378, REMOv1.GRCh38-659, REMOv1.GRCh38-36870, REMOv1.GRCh38-190727, ...
islet	alpha	5	plasma cell	0.0077668	0.00943112	0.407018	0.458093	1.39539	419	REMOv1.GRCh38-140009, REMOv1.GRCh38-149738, REMOv1.GRCh38-176430, REMOv1.GRCh38-173039, REMOv1.GRCh38-49293, ...
islet	acinar	1	pancreatic acinar cell	1e-50	5.66667e-50	NA	0.9114	2.33266	606	REMOv1.GRCh38-37032, REMOv1.GRCh38-213052, REMOv1.GRCh38-212133, REMOv1.GRCh38-164312, REMOv1.GRCh38-212124, ...
islet	acinar	2	pancreatic ductal cell	2.62231e-22	8.91584e-22	1.22105	0.863844	2.16089	234	REMOv1.GRCh38-37032, REMOv1.GRCh38-213052, REMOv1.GRCh38-212133, REMOv1.GRCh38-212124, REMOv1.GRCh38-212134, ...
islet	acinar	3	pancreatic stellate cell	6.8767e-26	2.9226e-25	1.31889	0.738526	1.89433	938	REMOv1.GRCh38-37032, REMOv1.GRCh38-213052, REMOv1.GRCh38-212133, REMOv1.GRCh38-164312, REMOv1.GRCh38-212124, ...
islet	acinar	4	fibroblast	6.6926e-07	1.26416e-06	0.659444	0.701135	1.77255	264	REMOv1.GRCh38-56575, REMOv1.GRCh38-11177, REMOv1.GRCh38-312649, REMOv1.GRCh38-265428, REMOv1.GRCh38-56566, ...
islet	acinar	5	T cell	2.73122e-05	3.86922e-05	0.57561	0.681794	1.70465	236	REMOv1.GRCh38-271296, REMOv1.GRCh38-164311, REMOv1.GRCh38-166348, REMOv1.GRCh38-21011, REMOv1.GRCh38-208117, ...
islet	delta	1	pancreatic D cell	0.00017362	0.000954908	0.518848	0.520587	1.48411	502	REMOv1.GRCh38-85684, REMOv1.GRCh38-12430, REMOv1.GRCh38-227024, REMOv1.GRCh38-300013, REMOv1.GRCh38-23756, ...
islet	ductal	1	pancreatic ductal cell	5.45554e-33	7.0922e-32	1.49548	0.912402	1.88902	246	REMOv1.GRCh38-164333, REMOv1.GRCh38-164341, REMOv1.GRCh38-242090, REMOv1.GRCh38-306255, REMOv1.GRCh38-167180, ...
islet	ductal	2	Schwann cell	2.07512e-17	8.99221e-17	1.07687	0.766532	1.59895	620	REMOv1.GRCh38-265735, REMOv1.GRCh38-3733, REMOv1.GRCh38-83828, REMOv1.GRCh38-273395, REMOv1.GRCh38-288214, ...
islet	ductal	3	pancreatic acinar cell	4.06994e-16	1.32273e-15	1.0377	0.759678	1.58473	585	REMOv1.GRCh38-183805, REMOv1.GRCh38-20860, REMOv1.GRCh38-271296, REMOv1.GRCh38-121519, REMOv1.GRCh38-31745, ...
islet	ductal	4	endothelial cell	0.000178989	0.000232686	0.518848	0.771628	1.58319	120	REMOv1.GRCh38-64903, REMOv1.GRCh38-40210, REMOv1.GRCh38-201518, REMOv1.GRCh38-82155, REMOv1.GRCh38-167361, ...
islet	ductal	5	T cell	6.70381e-07	1.24499e-06	0.659444	0.750883	1.55391	244	REMOv1.GRCh38-273395, REMOv1.GRCh38-126037, REMOv1.GRCh38-271296, REMOv1.GRCh38-283486, REMOv1.GRCh38-265762, ...
islet	quiescent_stellate	1	pancreatic stellate cell	1e-50	1.1e-49	NA	0.909522	1.97798	980	REMOv1.GRCh38-191571, REMOv1.GRCh38-39872, REMOv1.GRCh38-81313, REMOv1.GRCh38-81195, REMOv1.GRCh38-108376, ...
islet	quiescent_stellate	2	fibroblast	1.9081e-32	5.24728e-32	1.48157	0.900852	1.95291	274	REMOv1.GRCh38-108376, REMOv1.GRCh38-171673, REMOv1.GRCh38-322350, REMOv1.GRCh38-6518, REMOv1.GRCh38-306896, ...
islet	quiescent_stellate	3	Schwann cell	3.06828e-34	1.12504e-33	1.52292	0.825261	1.79696	634	REMOv1.GRCh38-39872, REMOv1.GRCh38-5602, REMOv1.GRCh38-322257, REMOv1.GRCh38-256642, REMOv1.GRCh38-199561, ...
islet	quiescent_stellate	4	myeloid cell	2.35036e-18	5.17079e-18	1.10534	0.792794	1.72788	484	REMOv1.GRCh38-44494, REMOv1.GRCh38-320907, REMOv1.GRCh38-191907, REMOv1.GRCh38-212537, REMOv1.GRCh38-285776, ...
islet	quiescent_stellate	5	macrophage	1.07219e-45	5.89703e-45	1.76244	0.789382	1.7184	1218	REMOv1.GRCh38-320907, REMOv1.GRCh38-275702, REMOv1.GRCh38-62049, REMOv1.GRCh38-199560, REMOv1.GRCh38-210446, ...
