## Supplementary Table 4 for "Regulatory element modules as universal features for single-cell chromatin analysis"

### Sheet: Sheet1
sample_type	sample_name	sample_ID	download_link
immune	immune1	10k-human-pbmcs-atac-v2-chromium-controller-2-standard	https://cf.10xgenomics.com/samples/cell-atac/2.1.0/10k_pbmc_ATACv2_nextgem_Chromium_Controller/10k_pbmc_ATACv2_nextgem_Chromium_Controller_fragments.tsv.gz
immune	immune2	10k-human-pbmcs-atac-v2-chromium-x-2-standard	https://cf.10xgenomics.com/samples/cell-atac/2.1.0/10k_pbmc_ATACv2_nextgem_Chromium_X/10k_pbmc_ATACv2_nextgem_Chromium_X_fragments.tsv.gz
immune	immune3	10k-human-pbmcs-atac-v1-1-chromium-x-1-1-standard	https://cf.10xgenomics.com/samples/cell-atac/2.1.0/10k_pbmc_ATACv1p1_nextgem_Chromium_X/10k_pbmc_ATACv1p1_nextgem_Chromium_X_fragments.tsv.gz
immune	immune4	10-k-human-pbm-cs-multiome-v-1-0-chromium-x-1-standard-2-0-0	https://cf.10xgenomics.com/samples/cell-arc/2.0.0/10k_PBMC_Multiome_nextgem_Chromium_X/10k_PBMC_Multiome_nextgem_Chromium_X_atac_fragments.tsv.gz
immune	immune5	10-k-human-pbm-cs-multiome-v-1-0-chromium-controller-1-standard-2-0-0	https://cf.10xgenomics.com/samples/cell-arc/2.0.0/10k_PBMC_Multiome_nextgem_Chromium_Controller/10k_PBMC_Multiome_nextgem_Chromium_Controller_atac_fragments.tsv.gz
immune	immune6	pbmc-from-a-healthy-donor-no-cell-sorting-10-k-1-standard-2-0-0	https://cf.10xgenomics.com/samples/cell-arc/2.0.0/pbmc_unsorted_10k/pbmc_unsorted_10k_atac_fragments.tsv.gz
immune	immune7	pbmc-from-a-healthy-donor-granulocytes-removed-through-cell-sorting-10-k-1-standard-2-0-0	https://cf.10xgenomics.com/samples/cell-arc/2.0.0/pbmc_granulocyte_sorted_10k/pbmc_granulocyte_sorted_10k_atac_fragments.tsv.gz
immune	immune8	pbmc-from-a-healthy-donor-no-cell-sorting-3-k-1-standard-2-0-0	https://cf.10xgenomics.com/samples/cell-arc/2.0.0/pbmc_unsorted_3k/pbmc_unsorted_3k_atac_fragments.tsv.gz
immune	immune9	pbmc-from-a-healthy-donor-granulocytes-removed-through-cell-sorting-3-k-1-standard-2-0-0	https://cf.10xgenomics.com/samples/cell-arc/2.0.0/pbmc_granulocyte_sorted_3k/pbmc_granulocyte_sorted_3k_atac_fragments.tsv.gz
immune	immune10	5-k-peripheral-blood-mononuclear-cells-pbm-cs-from-a-healthy-donor-next-gem-v-1-1-1-1-standard-2-0-0	https://cf.10xgenomics.com/samples/cell-atac/2.0.0/atac_pbmc_5k_nextgem/atac_pbmc_5k_nextgem_fragments.tsv.gz
immune	immune11	10-k-peripheral-blood-mononuclear-cells-pbm-cs-from-a-healthy-donor-next-gem-v-1-1-1-1-standard-2-0-0	https://cf.10xgenomics.com/samples/cell-atac/2.0.0/atac_pbmc_10k_nextgem/atac_pbmc_10k_nextgem_fragments.tsv.gz
immune	immune12	1-k-peripheral-blood-mononuclear-cells-pbm-cs-from-a-healthy-donor-next-gem-v-1-1-1-1-standard-2-0-0	https://cf.10xgenomics.com/samples/cell-atac/2.0.0/atac_pbmc_1k_nextgem/atac_pbmc_1k_nextgem_fragments.tsv.gz
immune	immune13	pbmc-from-a-healthy-donor-no-cell-sorting-10-k-1-standard-1-0-0	https://cf.10xgenomics.com/samples/cell-arc/1.0.0/pbmc_unsorted_10k/pbmc_unsorted_10k_atac_fragments.tsv.gz
immune	immune14	pbmc-from-a-healthy-donor-granulocytes-removed-through-cell-sorting-10-k-1-standard-1-0-0	https://cf.10xgenomics.com/samples/cell-arc/1.0.0/pbmc_granulocyte_sorted_10k/pbmc_granulocyte_sorted_10k_atac_fragments.tsv.gz
immune	immune15	pbmc-from-a-healthy-donor-no-cell-sorting-3-k-1-standard-1-0-0	https://cf.10xgenomics.com/samples/cell-arc/1.0.0/pbmc_unsorted_3k/pbmc_unsorted_3k_atac_fragments.tsv.gz
immune	immune16	pbmc-from-a-healthy-donor-granulocytes-removed-through-cell-sorting-3-k-1-standard-1-0-0	https://cf.10xgenomics.com/samples/cell-arc/1.0.0/pbmc_granulocyte_sorted_3k/pbmc_granulocyte_sorted_3k_atac_fragments.tsv.gz
adrenal	adrenal1	ENCSR212VKB	https://www.encodeproject.org/files/ENCFF318DQR/@@download/ENCFF318DQR.tar.gz
adrenal	adrenal2	ENCSR662XCU	https://www.encodeproject.org/files/ENCFF370JZO/@@download/ENCFF370JZO.tar.gz
esophagus	esophagus2	ENCSR757EGB	https://www.encodeproject.org/files/ENCFF623PSE/@@download/ENCFF623PSE.tar.gz
esophagus	esophagus3	ENCSR164GSH	https://www.encodeproject.org/files/ENCFF815ESF/@@download/ENCFF815ESF.tar.gz
heartRV	heartRV1	ENCSR534YJW	https://www.encodeproject.org/files/ENCFF223DBM/@@download/ENCFF223DBM.tar.gz
heartRV	heartRV2	ENCSR511RDV	https://www.encodeproject.org/files/ENCFF145ABZ/@@download/ENCFF145ABZ.tar.gz
heartRV	heartRV5	ENCSR814OLA	https://www.encodeproject.org/files/ENCFF358RDK/@@download/ENCFF358RDK.tar.gz
heartRV	heartRV9	ENCSR517QNQ	https://www.encodeproject.org/files/ENCFF655IKC/@@download/ENCFF655IKC.tar.gz
heart_fetal	heart_fetal1	ENCSR302EOG	https://www.encodeproject.org/files/ENCFF401MVS/@@download/ENCFF401MVS.tar.gz
heart_fetal	heart_fetal3	ENCSR431SGT	https://www.encodeproject.org/files/ENCFF904ARJ/@@download/ENCFF904ARJ.tar.gz
heart_fetal	heart_fetal7	ENCSR091PMJ	https://www.encodeproject.org/files/ENCFF958UTA/@@download/ENCFF958UTA.tar.gz
heart_fetal	heart_fetal9	ENCSR234APA	https://www.encodeproject.org/files/ENCFF109FJX/@@download/ENCFF109FJX.tar.gz
left_colon	left_colon1	ENCSR925IHI	https://www.encodeproject.org/files/ENCFF040VYY/@@download/ENCFF040VYY.tar.gz
left_colon	left_colon3	ENCSR904WIW	https://www.encodeproject.org/files/ENCFF826JKT/@@download/ENCFF826JKT.tar.gz
liver	liver3	ENCSR728OVE	https://www.encodeproject.org/files/ENCFF589YDE/@@download/ENCFF589YDE.tar.gz
liver	liver7	ENCSR527TJQ	https://www.encodeproject.org/files/ENCFF883DOK/@@download/ENCFF883DOK.tar.gz
psoas_muscle	psoas_muscle1	ENCSR255POA	https://www.encodeproject.org/files/ENCFF948PTQ/@@download/ENCFF948PTQ.tar.gz
psoas_muscle	psoas_muscle2	ENCSR851GBP	https://www.encodeproject.org/files/ENCFF769KLR/@@download/ENCFF769KLR.tar.gz
psoas_muscle	psoas_muscle3	ENCSR775AZP	https://www.encodeproject.org/files/ENCFF832YIV/@@download/ENCFF832YIV.tar.gz
