## Supplementary Table 5 for "Regulatory element modules as universal features for single-cell chromatin analysis"

### Sheet: Sheet1
sample_type	sample_name	nCount_ATAC_above	nCount_ATAC_below	TSS_above	nucleosome_signal
immune	immune1	3900	30000	4.4	2
immune	immune2	3900	25000	4.7	1
immune	immune3	3000	20000	4.2	2
immune	immune4	3000	25000	4.7	1
immune	immune5	2000	25000	4.8	1
immune	immune6	2000	18000	4.8	1
immune	immune7	3500	21000	4.8	1.5
immune	immune8	1400	13000	4.6	1
immune	immune9	2800	15000	4.65	1
immune	immune10	4000	20000	4.8	1
immune	immune11	3300	19000	4.5	1
immune	immune12	3000	18000	4.8	1
immune	immune13	1000	18000	3.8	1.5
immune	immune14	3000	20000	3.9	1.5
immune	immune15	1300	11000	4.1	1.5
immune	immune16	2000	14000	4.2	1
adrenal	adrenal1	6000	75000	4	1
adrenal	adrenal2	5000	75000	4	1
esophagus	esophagus2	3000	35000	4	1.5
esophagus	esophagus3	2000	30000	4	1.5
heartRV	heartRV1	5000	60000	3	1.5
heartRV	heartRV2	5000	50000	3.5	1.5
heartRV	heartRV5	10000	150000	3	1.5
heartRV	heartRV9	5000	100000	3.5	1.5
heart_fetal	heart_fetal1	5000	100000	3.5	1
heart_fetal	heart_fetal3	5000	100000	3	1
heart_fetal	heart_fetal7	6000	100000	4	1.5
heart_fetal	heart_fetal9	10000	100000	3.5	1.5
left_colon	left_colon1	8000	100000	3	1
left_colon	left_colon3	10000	200000	3.5	1
liver	liver3	3000	50000	4	1
liver	liver7	5000	50000	4	1
psoas_muscle	psoas_muscle1	3000	30000	3	1.5
psoas_muscle	psoas_muscle2	5000	50000	4	1.5
psoas_muscle	psoas_muscle3	5000	40000	3	1.5
