## Supplementary Table 6 for "Regulatory element modules as universal features for single-cell chromatin analysis"

### Sheet: Sheet1
sample_ID	description	download_link
ENCSR455KLX	A673 intact Hi-C	https://www.encodeproject.org/files/ENCFF129LMU/@@download/ENCFF129LMU.hic
ENCSR820DYU	Caco-2 intact Hi-C	https://www.encodeproject.org/files/ENCFF234MDO/@@download/ENCFF234MDO.hic
ENCSR118AQZ	Calu3 intact Hi-C	https://www.encodeproject.org/files/ENCFF127TPS/@@download/ENCFF127TPS.hic
ENCSR916MFV	GM12878 intact mnase hi-c	https://www.encodeproject.org/files/ENCFF318GOM/@@download/ENCFF318GOM.hic
ENCSR477GZK	HCT116 intact Hi-C	https://www.encodeproject.org/files/ENCFF573OPJ/@@download/ENCFF573OPJ.hic
ENCSR888DEJ	HepG2 intact Hi-C	https://www.encodeproject.org/files/ENCFF807IRK/@@download/ENCFF807IRK.hic
ENCSR707XVJ	HMEC intact Hi-C	https://www.encodeproject.org/files/ENCFF512PQA/@@download/ENCFF512PQA.hic
ENCSR788FBI	HUVEC intact Hi-C	https://www.encodeproject.org/files/ENCFF783KQI/@@download/ENCFF783KQI.hic
ENCSR345VTI	IMR-90 intact Hi-C	https://www.encodeproject.org/files/ENCFF281ILS/@@download/ENCFF281ILS.hic
ENCSR479XDG	K562 intact Hi-C	https://www.encodeproject.org/files/ENCFF621AIY/@@download/ENCFF621AIY.hic
ENCSR660LPJ	MCF-7 intact Hi-C	https://www.encodeproject.org/files/ENCFF420JTA/@@download/ENCFF420JTA.hic
ENCSR370TFL	MCF10A intact Hi-C	https://www.encodeproject.org/files/ENCFF977XWK/@@download/ENCFF977XWK.hic
ENCSR088BOG	OCI-LY7 intact Hi-C	https://www.encodeproject.org/files/ENCFF480KLP/@@download/ENCFF480KLP.hic
ENCSR584RBV	Panc1 intact Hi-C	https://www.encodeproject.org/files/ENCFF522YLZ/@@download/ENCFF522YLZ.hic
ENCSR038TZA	PC3 intact Hi-C	https://www.encodeproject.org/files/ENCFF322IBI/@@download/ENCFF322IBI.hic
ENCSR859DRK	PC9 intact Hi-C	https://www.encodeproject.org/files/ENCFF181ROW/@@download/ENCFF181ROW.hic
ENCSR847RHU	Bcell intact Hi-C	https://www.encodeproject.org/files/ENCFF076LWH/@@download/ENCFF076LWH.hic
ENCSR351NAI	CB8+ activated intact Hi-C	https://www.encodeproject.org/files/ENCFF493SFI/@@download/ENCFF493SFI.hic
ENCSR335JYP	CD4+ intact Hi-C	https://www.encodeproject.org/files/ENCFF958DWQ/@@download/ENCFF958DWQ.hic
ENCSR971CJS	NK intact Hi-C	https://www.encodeproject.org/files/ENCFF197OWW/@@download/ENCFF197OWW.hic
ENCSR942NSE	uw036-heart-left-ventricle intact HiC	https://www.encodeproject.org/files/ENCFF251VFA/@@download/ENCFF251VFA.hic
ENCSR908NSV	uw038-heart-right-ventricle intact HiC	https://www.encodeproject.org/files/ENCFF663FRL/@@download/ENCFF663FRL.hic
ENCSR898ANZ	W61 adrenal gland intact dnase hic	https://www.encodeproject.org/files/ENCFF499BVX/@@download/ENCFF499BVX.hic
ENCSR556QHB	w61 cardiac septum intact dnase hic	https://www.encodeproject.org/files/ENCFF081PMO/@@download/ENCFF081PMO.hic
ENCSR439ILZ	w61 colonic mucosa	https://www.encodeproject.org/files/ENCFF355NFJ/@@download/ENCFF355NFJ.hic
ENCSR874EIH	w61 right lobe of liver	https://www.encodeproject.org/files/ENCFF705YZH/@@download/ENCFF705YZH.hic
ENCSR160XGG	w61-ovary intact hic dnase	https://www.encodeproject.org/files/ENCFF156GGD/@@download/ENCFF156GGD.hic
ENCSR173QPK	w61-psoas-muscle intact HiC	https://www.encodeproject.org/files/ENCFF625VNK/@@download/ENCFF625VNK.hic
ENCSR892BZA	w62-left-lung intact HiC	https://www.encodeproject.org/files/ENCFF094KKX/@@download/ENCFF094KKX.hic
ENCSR502GIO	w62-pancreas intact hic dnase	https://www.encodeproject.org/files/ENCFF586MQY/@@download/ENCFF586MQY.hic
ENCSR753CKM	w63 right lobe of liver intact HIC	https://www.encodeproject.org/files/ENCFF952JZV/@@download/ENCFF952JZV.hic
ENCSR044YKV	w71-kidney intact dnase hic	https://www.encodeproject.org/files/ENCFF417GBZ/@@download/ENCFF417GBZ.hic
ENCSR972FIP	w72 left colon intact dnase hic	https://www.encodeproject.org/files/ENCFF660JWA/@@download/ENCFF660JWA.hic
ENCSR168PIR	W72 right cardiac atrium intact HIC	https://www.encodeproject.org/files/ENCFF284OEA/@@download/ENCFF284OEA.hic
ENCSR298UUL	W73 left colon intact HIC	https://www.encodeproject.org/files/ENCFF035BLF/@@download/ENCFF035BLF.hic
ENCSR387RQD	w73 pancreas intact dnase	https://www.encodeproject.org/files/ENCFF705MKK/@@download/ENCFF705MKK.hic
ENCSR941AMF	w73 posterior vena cava	https://www.encodeproject.org/files/ENCFF946RZW/@@download/ENCFF946RZW.hic
ENCSR173VDQ	w73-right-cardiac-atrium intact hic dnase	https://www.encodeproject.org/files/ENCFF081NPN/@@download/ENCFF081NPN.hic
ENCSR210LEF	w76 heart left ventricle intact dnase hic	https://www.encodeproject.org/files/ENCFF341WOY/@@download/ENCFF341WOY.hic
ENCSR595UCM	W76 mucosa of descending colon	https://www.encodeproject.org/files/ENCFF579CAR/@@download/ENCFF579CAR.hic
ENCSR749PID	W78 lower lobe of right lung intact HIC	https://www.encodeproject.org/files/ENCFF896OFN/@@download/ENCFF896OFN.hic
ENCSR673UZF	W78 upper lobe of right lung intact HIC	https://www.encodeproject.org/files/ENCFF304HMS/@@download/ENCFF304HMS.hic
ENCSR538PNC	W80 psoas muscle intact dnase hic	https://www.encodeproject.org/files/ENCFF136XCV/@@download/ENCFF136XCV.hic
ENCSR206OUF	w80-mucosa-of-descending-colon-intact dnase HiC	https://www.encodeproject.org/files/ENCFF309UNV/@@download/ENCFF309UNV.hic
ENCSR872ZCP	w80-ovary intact HiC	https://www.encodeproject.org/files/ENCFF496GEU/@@download/ENCFF496GEU.hic
