## Supplementary Table 7 for "Regulatory element modules as universal features for single-cell chromatin analysis"

### Sheet: data_source
sample_type	sample_name	main_source_ID	source_sample_ID	atac_link	rna_link
kidney_cortex	AJDV174	GSE232222	AJDV174	https://www.ncbi.nlm.nih.gov/geo/query/acc.cgi?acc=GSM7321085	https://www.ncbi.nlm.nih.gov/geo/query/acc.cgi?acc=GSM7321084
kidney_cortex	AJDL105	GSE232222	AJDL105	https://www.ncbi.nlm.nih.gov/geo/query/acc.cgi?acc=GSM7321083	https://www.ncbi.nlm.nih.gov/geo/query/acc.cgi?acc=GSM7321082
kidney_cortex	AIL5160	GSE232222	AIL5160	https://www.ncbi.nlm.nih.gov/geo/query/acc.cgi?acc=GSM7321081	https://www.ncbi.nlm.nih.gov/geo/query/acc.cgi?acc=GSM7321080
kidney_cortex	AIIM164	GSE232222	AIIM164	https://www.ncbi.nlm.nih.gov/geo/query/acc.cgi?acc=GSM7321079	https://www.ncbi.nlm.nih.gov/geo/query/acc.cgi?acc=GSM7321078
pancreas	pancreas1	ENCSR233SQG		https://www.encodeproject.org/experiments/ENCSR229VVY/	https://www.encodeproject.org/experiments/ENCSR472RRP/
pancreas	pancreas2	ENCSR316WAS		https://www.encodeproject.org/experiments/ENCSR868CRK/	https://www.encodeproject.org/experiments/ENCSR281NBH/
pancreas	pancreas3	ENCSR158DQA		https://www.encodeproject.org/experiments/ENCSR496XXB/	https://www.encodeproject.org/experiments/ENCSR261BXB/
pancreas	pancreas4	ENCSR033MDU		https://www.encodeproject.org/experiments/ENCSR690NZI/	https://www.encodeproject.org/experiments/ENCSR478FQR/
retina	retina1	GSE196235	rep1	https://www.ncbi.nlm.nih.gov/geo/query/acc.cgi?acc=GSM5866079	https://www.ncbi.nlm.nih.gov/geo/query/acc.cgi?acc=GSM5866087
retina	retina2	GSE196235	rep2	https://www.ncbi.nlm.nih.gov/geo/query/acc.cgi?acc=GSM5866080	https://www.ncbi.nlm.nih.gov/geo/query/acc.cgi?acc=GSM5866088
retina	retina3	GSE196235	rep3	https://www.ncbi.nlm.nih.gov/geo/query/acc.cgi?acc=GSM5866073	https://www.ncbi.nlm.nih.gov/geo/query/acc.cgi?acc=GSM5866081
retina	retina4	GSE196235	rep4	https://www.ncbi.nlm.nih.gov/geo/query/acc.cgi?acc=GSM5866074	https://www.ncbi.nlm.nih.gov/geo/query/acc.cgi?acc=GSM5866082
retina	retina5	GSE196235	rep5	https://www.ncbi.nlm.nih.gov/geo/query/acc.cgi?acc=GSM5866075	https://www.ncbi.nlm.nih.gov/geo/query/acc.cgi?acc=GSM5866083
retina	retina6	GSE196235	rep6	https://www.ncbi.nlm.nih.gov/geo/query/acc.cgi?acc=GSM5866076	https://www.ncbi.nlm.nih.gov/geo/query/acc.cgi?acc=GSM5866084
retina	retina7	GSE196235	rep7	https://www.ncbi.nlm.nih.gov/geo/query/acc.cgi?acc=GSM5866077	https://www.ncbi.nlm.nih.gov/geo/query/acc.cgi?acc=GSM5866085
retina	retina8	GSE196235	rep8	https://www.ncbi.nlm.nih.gov/geo/query/acc.cgi?acc=GSM5866078	https://www.ncbi.nlm.nih.gov/geo/query/acc.cgi?acc=GSM5866086
heart	MA5	GSE270788	MA5	https://www.ncbi.nlm.nih.gov/geo/query/acc.cgi?acc=GSM8352071	https://www.ncbi.nlm.nih.gov/geo/query/acc.cgi?acc=GSM8352048
heart	MA6	GSE270788	MA6	https://www.ncbi.nlm.nih.gov/geo/query/acc.cgi?acc=GSM8352072	https://www.ncbi.nlm.nih.gov/geo/query/acc.cgi?acc=GSM8352049
heart	MA13	GSE270788	MA13	https://www.ncbi.nlm.nih.gov/geo/query/acc.cgi?acc=GSM8352078	https://www.ncbi.nlm.nih.gov/geo/query/acc.cgi?acc=GSM8352055
heart	MA23	GSE270788	MA23	https://www.ncbi.nlm.nih.gov/geo/query/acc.cgi?acc=GSM8352083	https://www.ncbi.nlm.nih.gov/geo/query/acc.cgi?acc=GSM8352060
heart	MA26	GSE270788	MA26	https://www.ncbi.nlm.nih.gov/geo/query/acc.cgi?acc=GSM8352086	https://www.ncbi.nlm.nih.gov/geo/query/acc.cgi?acc=GSM8352063
heart	MA29	GSE270788	MA29	https://www.ncbi.nlm.nih.gov/geo/query/acc.cgi?acc=GSM8352089	https://www.ncbi.nlm.nih.gov/geo/query/acc.cgi?acc=GSM8352066
heart	MA33	GSE270788	MA33	https://www.ncbi.nlm.nih.gov/geo/query/acc.cgi?acc=GSM8352093	https://www.ncbi.nlm.nih.gov/geo/query/acc.cgi?acc=GSM8352070

### Sheet: QC_thresholds
sample_type	sample_name	nCount_ATAC_above	nCount_ATAC_below	TSS_above	nCount_RNA_above	nCount_RNA_below	percent_mt_below
kidney_cortex	AJDV174	1000	20000	3	1000	30000	2
kidney_cortex	AJDL105	1000	20000	3	1000	15000	2
kidney_cortex	AIL5160	1000	25000	3	1000	25000	2
kidney_cortex	AIIM164	1000	30000	2	1000	20000	2
pancreas	pancreas1	1000	25000	3	1000	20000	2
pancreas	pancreas2	1000	20000	3	1000	20000	2
pancreas	pancreas3	1000	15000	2.5	500	15000	2
pancreas	pancreas4	1000	15000	3	1000	10000	2
retina	retina1	1000	30000	3	1000	20000	5
retina	retina2	1000	40000	3.5	1000	20000	5
retina	retina3	1000	30000	3.5	1000	20000	5
retina	retina4	1000	30000	3.5	1000	20000	5
retina	retina5	1000	50000	4	1000	50000	5
retina	retina6	1000	50000	4	1000	50000	5
retina	retina7	1000	20000	4	1000	30000	5
retina	retina8	1000	25000	3.5	1000	40000	5
heart	MA5	1000	100000	2	200	50000	5
heart	MA6	1000	150000	2	200	50000	5
heart	MA13	1000	50000	2	200	50000	5
heart	MA23	1000	30000	2	200	50000	5
heart	MA26	1000	35000	2	200	50000	5
heart	MA29	1000	30000	2	200	50000	5
heart	MA33	1000	50000	2	200	50000	5
