## Supplementary Table 8 for "Regulatory element modules as universal features for single-cell chromatin analysis"

### Sheet: Sheet1
tissue	label_transfer_name	CL_term	CL_ID
pbmc	CD4 Naive	naive thymus-derived CD4-positive, alpha-beta T cell	CL:0000895
pbmc	CD4 Naive	CD4-positive, alpha-beta T cell	CL:0000624
pbmc	CD4 Memory	effector memory CD4-positive, alpha-beta T cell	CL:0000905
pbmc	CD4 Memory	central memory CD4-positive, alpha-beta T cell	CL:0000904
pbmc	CD4 Memory	CD4-positive, alpha-beta T cell	CL:0000624
pbmc	CD8 Naive	naive thymus-derived CD8-positive, alpha-beta T cell	CL:0000900
pbmc	CD8 Naive	CD8-positive, alpha-beta T cell	CL:0000625
pbmc	CD8 effector	effector memory CD8-positive, alpha-beta T cell	CL:0000913
pbmc	CD8 effector	CD8-positive, alpha-beta T cell	CL:0000625
pbmc	NK dim	natural killer cell	CL:0000623
pbmc	CD14+ Monocytes	classical monocyte	CL:0000860
pbmc	CD16+ Monocytes	non-classical monocyte	CL:0000875
pbmc	CD14+ Monocytes	monocyte	CL:0000576
pbmc	CD16+ Monocytes	monocyte	CL:0000576
pbmc	B cell progenitor	B cell	CL:0000236
pbmc	pre-B cell	B cell	CL:0000236
pbmc	pDC	plasmacytoid dendritic cell	CL:0000784
brain	Astro	astrocyte	CL:0000127
brain	L2/3 IT	L2/3-6 intratelencephalic projecting glutamatergic neuron	CL:4023040
brain	L2/3 IT	L3 intratelencephalic projecting glutamatergic neuron	CL:4030061
brain	L5 IT	L5 intratelencephalic projecting glutamatergic neuron	CL:4030064
brain	L5 IT	L4/5 intratelencephalic projecting glutamatergic neuron	CL:4030062
brain	Lamp5	lamp5 GABAergic interneuron	CL:4023011
brain	Micro-PVM	macrophage	CL:0000235
brain	Micro-PVM	microglial cell	CL:0000129
brain	Oligo	oligodendrocyte	CL:0000128
brain	OPC	oligodendrocyte precursor cell	CL:0002453
brain	Pvalb	pvalb GABAergic interneuron	CL:4023018
brain	Sst	sst GABAergic interneuron	CL:4023017
brain	Vip	VIP GABAergic interneuron	CL:4023016
islet	alpha	pancreatic A cell	CL:0000171
islet	alpha	pancreatic endocrine cell	CL:0008024
islet	beta	type B pancreatic cell	CL:0000169
islet	beta	pancreatic endocrine cell	CL:0008024
islet	delta	pancreatic D cell	CL:0000173
islet	delta	pancreatic endocrine cell	CL:0008024
islet	acinar	pancreatic acinar cell	CL:0002064
islet	ductal	pancreatic ductal cell	CL:0002079
islet	endothelial	endothelial cell	CL:0000115
islet	activated_stellate	pancreatic stellate cell	CL:0002410
islet	quiescent_stellate	pancreatic stellate cell	CL:0002410
islet	immune	microglial cell	CL:0000129
